# Global atlas of predicted functional domains in *Legionella pneumophila* Dot/Icm translocated effectors

**DOI:** 10.1101/2024.05.09.593423

**Authors:** Deepak T. Patel, Peter J. Stogios, Lukasz Jaroszewski, Malene Urbanus, Mayya Sedova, Cameron Semper, Cathy Le, Abraham Takkouche, Keita Ichii, Julie Innabi, Dhruvin H. Patel, Alexander Ensminger, Adam Godzik, Alexei Savchenko

**Affiliations:** Department of Microbiology, Immunology and Infectious Diseases, University of Calgary, Calgary, AB, T2N 4N1, Canada; BioZone, Department of Chemical Engineering and Applied Chemistry, University of Toronto, Toronto, ON, M5S 1A4, Canada; University of California Riverside School of Medicine, Biosciences Division; Department of Biochemistry, University of Toronto, Toronto, ON, M5S 1M1, Canada; Department of Molecular Genetics, University of Toronto, Toronto, ON, M5S 1M1, Canada

**Keywords:** Bacterial Effectors, Legionella pneumophila, Protein Modelling, Yeast Toxicity

## Abstract

*Legionella pneumophila* utilizes the Dot/Icm type IVB secretion system to deliver hundreds of effector proteins inside eukaryotic cells to ensure intracellular replication. Our understanding of the molecular functions of this largest pathogenic arsenal known to the bacterial world remains incomplete.

By leveraging advancements in 3D protein structure prediction, we provide a comprehensive structural analysis of 368 *L. pneumophila* effectors, representing a global atlas of predicted functional domains summarized in a database (https://pathogens3d.org/legionella-pneumophila). Our analysis identified 157 types of diverse functional domains in 287 effectors, including 159 effectors with no prior functional annotations. Furthermore, we identified 35 unique domains in 30 effector models that have no similarity with experimentally structurally characterized proteins, thus, hinting at novel functionalities.

Using this analysis, we demonstrate the activity of thirteen domains, including three unique folds, predicted in *L. pneumophila* effectors to cause growth defects in the *Saccharomyces cerevisiae* model system. This illustrates an emerging strategy of exploring synergies between predictions and targeted experimental approaches in elucidating novel effector activities involved in infection.
