## Supplementary material for "Global atlas of predicted functional domains in *Legionella pneumophila* Dot/Icm translocated effectors": Table 1

### Sheet: Table 1
Domain or region label	Short description	Number of domain occurences in effectors	Number of unique effectors containing the domain	The effectors where the domain was found. Effectors identified as toxic in yeast are labeled with “(t)”. Effectors containing more than one domain of a given type have the number of repetitions given in parantheses.	Full ECOD domain's hierarchy if available (A - Architecture; X - Possible homology; H - Homology; T - Topology; F - Family) or other names.	ECOD domain id	ECOD hierarchy level used in assignments	% of eukaryotic homologs	Shared with effectors from other species	Number of domain occurences in effectors recognizable by close homology (BlastP)	Number of domain occurences in effectors as recognizable by remote homology (HHPred)	Predicted enzymatic activity
HR	Helical regions	133	120	lpg0376(t) lpg0390(t) lpg0437(t) lpg0642(t) lpg0693(t) lpg0898(t) lpg0902(t) lpg0940(t)(2) lpg1183(t)(2) lpg1290(t) lpg1355(t)(2) lpg1426(t) lpg1483(t) lpg1488(t)(2) lpg1701(t) lpg1798(t) lpg1959(t) lpg2153(t) lpg2199(t) lpg2298(t) lpg2322(t) lpg2425(t) lpg2490(t) lpg2504(t)(2) lpg2519(t) lpg2523(t) lpg2527(t)(2) lpg2552(t) lpg2813(t) lpg2828(t) lpg2829(t) lpg2862(t)(2) lpg2975(t) lpg0030 lpg0082…	Unassigned helical regions	#N/A	#N/A	#N/A		#N/A	#N/A
TM	Transmembrane region	38	38	lpg0086(t) lpg0140(t) lpg1183(t) lpg1701(t) lpg1959(t) lpg2552(t) lpg0059 lpg0096 lpg0171 lpg0246 lpg0439 lpg0518 lpg0621 lpg0716 lpg0963 lpg1098 lpg1099 lpg1148 lpg1527 lpg1621 lpg1661 lpg1689 lpg1702 lpg1776 lpg1822 lpg1884 lpg1907 lpg1969 lpg2164 lpg2271 lpg2584 lpg2804 lpg2806 lpg2815 lpg2884 lpg2885 lpg2888 lpg3000	Transmembrane segments (multiple consecutive TM helices)	#N/A	#N/A	#N/A		#N/A	#N/A
Cyspro	Cysteine proteinase domain	38	37	lpg0196 lpg0234(t) lpg0944(t) lpg1290(t) lpg1355(t) lpg2153(t) lpg2156(t) lpg2157(t) lpg0056 lpg0126 lpg0160 lpg0227 lpg0284 lpg0285 lpg0403 lpg1110 lpg1120 lpg1148 lpg1387 lpg1621 lpg1683 lpg1797 lpg1909 lpg1949 lpg1965 lpg1966 lpg2143 lpg2147 lpg2148 lpg2215 lpg2248(2) lpg2433 lpg2529 lpg2538 lpg2586 lpg2907 lpg2952	a+b complex topology; Cysteine proteinases-like; Cysteine proteinases; Cysteine proteinases	219.1.1	Topology	71.53	yes	11	24	yes
New?	Unassigned, potentially novel domain	35	30	lpg1154(t) lpg1426(t)(2) lpg1489(t) lpg1978(t)(2) lpg2410(t) lpg2504(t) lpg2527(t) lpg0012 lpg0172 lpg0519 lpg0717 lpg0733 lpg1083 lpg1551 lpg1588 lpg1692 lpg1716 lpg1925(2) lpg1963(2) lpg1964(2) lpg2073 lpg2160 lpg2207 lpg2223 lpg2239 lpg2372 lpg2385 lpg2452 lpg2638 lpg2912	Potentially novel domain	#N/A	#N/A	#N/A		#N/A	#N/A
ARM	ARM repeat	29	27	lpg0090(t)(2) lpg0437(t) lpg2322(t) lpg0008 lpg0112 lpg0126 lpg0208(2) lpg0209 lpg0210 lpg0365 lpg1109 lpg1145 lpg1356 lpg1654 lpg1953 lpg1965 lpg1982 lpg2222 lpg2244 lpg2351 lpg2409 lpg2433 lpg2591 lpg2744 lpg2745 lpg2759 lpg2832	alpha superhelices; Repetitive alpha hairpins; ARM repeat; ARM repeat	109.4.1	Topology	85.47	yes	3	5
Ank	Ankyrin repeat	25	24	lpg0038(t) lpg0402(t) lpg0483(t) lpg0693(t) lpg0695(t) lpg0403 lpg0436 lpg0645 lpg1106 lpg1692 lpg1717 lpg1718 lpg1924 lpg1925 lpg2131 lpg2144 lpg2215 lpg2239(2) lpg2300 lpg2452 lpg2456 lpg2525 lpg2793 lpg2874	alpha superhelices; Repetitive alpha hairpins; Ankyrin repeat; Ankyrin repeat	109.3.1	Topology	95.69	yes	11	7
Pkin	Protein kinase domain	17	17	lpg1483(t) lpg2050(t) lpg2155(t) lpg2322(t) lpg2490(t) lpg2603(t) lpg2975(t) lpg0208 lpg1316 lpg1317 lpg1408 lpg1684 lpg1924 lpg2137 lpg2370 lpg2508 lpg2556	a+b complex topology; Protein kinase/SAICAR synthase/ATP-grasp; Protein kinase/SAICAR synthase/ATP-grasp	206.1	Homology	70.29	yes	9	13	yes
diso	Long structurally disordered region	14	14	lpg0390(t) lpg0902(t) lpg1154(t) lpg1290(t) lpg1625(t) lpg0045 lpg0059 lpg0581 lpg0823 lpg1129 lpg1144 lpg2283 lpg2395 lpg2844	Structurally disordered region	#N/A	#N/A	#N/A		#N/A	#N/A
Imm	Immunoglobulin-related domain	11	7	lpg0041(3) lpg0645 lpg1273 lpg1318 lpg1328(3) lpg1449 lpg2073	beta sandwiches; Immunoglobulin-like beta-sandwich; Immunoglobulin-related	11.1	Homology	76.59	yes	0	1
UDPGluco	UDP-Glycosyltransferase	10	5	lpg0275(t)(2) lpg0402(t)(2) lpg2504(t)(2) lpg0770(2) lpg1151(2)	a/b three-layered sandwiches; UDP-Glycosyltransferase/glycogen phosphorylase; UDP-Glycosyltransferase/glycogen phosphorylase; UDP-Glycosyltransferase/glycogen phosphorylase	7512.1.1	Topology	42.75	yes	0	5	yes
SidE2	Cyclic nucleotide phosphodiesterase like - SidE_2nd domain	9	9	lpg0234(t) lpg2153(t) lpg2156(t) lpg2157(t) lpg2523(t) lpg1496 lpg2154 lpg2239 lpg2509	alpha complex topology; PDEase-like; HD-domain/PDEase-like; HD-domain/PDEase-like; SidE_2nd	131.1.1.29	Family	3.45		8	9	yes
ab_hydro	Alpha/beta hydrolase domain	9	9	lpg0275(t) lpg1959(t) lpg2482(t) lpg1108 lpg1642 lpg1907 lpg2391 lpg2422 lpg2911	a/b three-layered sandwiches; alpha/beta-Hydrolases; alpha/beta-Hydrolases; alpha/beta-Hydrolases	7579.1.1	Topology	35.90	yes	4	9	yes
LRR	Leucine-rich repeats	9	9	lpg0945 lpg1602 lpg1660 lpg1890 lpg1933 lpg1948 lpg1958 lpg2392 lpg2400	beta duplicates or obligate multimers; Single-stranded right-handed beta-helix; Leucine-rich repeats; Leucine-rich repeats	207.1.1	Topology	92.62	yes	9	9
ADPrib	ADP-ribosylation domain	8	8	lpg0080(t) lpg0234(t) lpg2153(t) lpg2156(t) lpg2157(t) lpg2523(t) lpg0181 lpg0796	a+b complex topology; ADP-ribosylation; ADP-ribosylation; ADP-ribosylation	237.1.1	Topology	59.93	yes	4	6	yes
Fbox	F-box domain	7	7	lpg0171 lpg0796 lpg1408 lpg1692 lpg2144 lpg2224 lpg2525	alpha arrays; F-box domain; F-box domain; F-box domain	145.1.1	Topology	100.00		1	0
Zinc	Metalloproteases (zincins) catalytic domain	6	5	lpg0969(t) lpg2461(t) lpg0041(2) lpg1667 lpg2999	mixed a+b and a/b; Zincin-like; Metalloproteases (zincins) catalytic domain; Metalloproteases (zincins) catalytic domain	2498.1.1	Topology	48.17	yes	2	3	yes
PLPtransC	PLP-dependent transferase C-terminal domain	6	6	lpg1145 lpg1158 lpg1312 lpg1484 lpg2176 lpg2424	a+b two layers; C-terminal domain in some PLP-dependent transferases; C-terminal domain in some PLP-dependent transferases; C-terminal domain in some PLP-dependent transferases	3016.1.1	Topology	23.98	yes	1	1	yes
PhosphoLip	Lysophospholipase-like domain	6	6	lpg1426(t) lpg2410(t) lpg0670 lpg0952 lpg1227 lpg2831	a/b three-layered sandwiches; Flavodoxin-like; Class I glutamine amidotransferase-like; FabD/lysophospholipase-like	2007.1.19	Topology	39.13	yes	6	6	yes
LPG2148ins	LPG2148 insertion domain	6	6	lpg0733 lpg1312 lpg1692 lpg2147 lpg2148 lpg3000	mixed a+b and a/b; uncharacterized protein LPG2148 insertion domain; uncharacterized protein LPG2148 insertion domain; uncharacterized protein LPG2148 insertion domain	1103.1.1	Topology	0.00		2	2
HTH	HTH domain	5	4	lpg0195 lpg0240 lpg1491(2) lpg1598	alpha arrays; HTH; HTH	101.1	Homology	39.56	yes	1	1
LPG1851	LPG1851 domain	6	5	lpg0634(2) lpg0963 lpg1751 lpg1752 lpg1851	alpha bundles; Uncharacterized protein lpg1851; Uncharacterized protein lpg1851; Uncharacterized protein lpg1851	3848.1.1	Topology	0.00		3	6
NucDiStran	Nucleotide-diphospho-sugar transferase domain	5	5	lpg1368(t) lpg1488(t) lpg1961(t) lpg1978(t) lpg2862(t)	a/b three-layered sandwiches; Nucleotide-diphospho-sugar transferases; Nucleotide-diphospho-sugar transferases; Nucleotide-diphospho-sugar transferases	7516.1.1	Topology	39.37	yes	4	5	yes
BetaHel	Double-stranded beta-helix	5	4	lpg0035 lpg2434 lpg2694 lpg2720(2)	beta sandwiches; jelly-roll; Double-stranded beta-helix; Double-stranded beta-helix	10.12.1	Topology	45.80	yes	3	4	yes
SdeA3HB	SdeA 3-helical bundle	5	4	lpg0234(t) lpg2153(t) lpg2156(t)(2) lpg2157(t)	alpha bundles; Spectrin repeat-like; Legionella effector SdeA 3-helical bundle; Legionella effector SdeA 3-helical bundle	604.38.1	Topology	0.00		3	3
MPhos	Metallo-dependent phosphatase domain	4	4	lpg0642(t) lpg2206 lpg2588 lpg2718	a+b four layers; Carbon-nitrogen hydrolase-like; Metallo-dependent phosphatases; Metallo-dependent phosphatases	246.2.1	Topology	44.50	yes	3	4	yes
HAD	HAD-like domain	4	4	lpg0096 lpg0375 lpg1101 lpg2555	a/b three-layered sandwiches; HAD domain-like; HAD domain-related; HAD-like	2006.1.1	Topology	35.12	yes	2	4	yes
AcylC	Acyl-CoA N-acyltransferases (Nat)	4	4	lpg1147 lpg2311 lpg2420 lpg2912	a+b three layers; Nat/Ivy; Acyl-CoA N-acyltransferases (Nat); Acyl-CoA N-acyltransferases (Nat)	213.1.1	Topology	25.26	yes	2	2
SdeAhel	Helical domain of effector SdeA	4	4	lpg0234(t) lpg2153(t) lpg2156(t) lpg2157(t)	alpha bundles; Effector SdeA helical domain; Effector SdeA helical domain; Effector SdeA helical domain	1206.1.1	Topology	0.00		4	4
Ubox	U-box domain	4	3	lpg1111 lpg2455 lpg2830(2)	few secondary structure elements; RING/U-box-like; RING/U-box-like; RING/U-box	376.1.1	Topology	98.53	yes	3	2
LPG2422hbun	LPG2422 helical bundle domain	4	2	lpg2239 lpg2422(3)	alpha bundles; Bromodomain-like; Hypothetical protein lpg2422 helical bundle domain; Hypothetical protein lpg2422 helical bundle domain	633.19.1	Topology	0.00		3	3
HUP	HUP domain	3	3	lpg1717 lpg2546 lpg2628	a/b three-layered sandwiches; HUP domain-like; HUP domains; HUP domains	2005.1.1	Topology	23.67		0	0	yes
PInPhC	Phosphoinositide phosphatase C-terminal helical domain	3	3	lpg0130 lpg2128 lpg2385	alpha arrays; Phosphoinositide phosphatase C-terminal helical domain; Phosphoinositide phosphatase C-terminal helical domain; Phosphoinositide phosphatase C-terminal helical domain	3724.1.1	Topology	0.00		1	1	yes
SGNHhydro	SGNH hydrolase domain	3	3	lpg0788 lpg1354 lpg2587	a/b three-layered sandwiches; Flavodoxin-like; SGNH hydrolase; SGNH hydrolase	2007.5.1	Topology	22.30	yes	1	3	yes
Casp	Caspase-like domain	3	3	lpg1129 lpg1931 lpg2762	a/b three-layered sandwiches; Caspase-like; Caspase-like; Caspase-like	7575.1.1	Topology	89.71	yes	0	2	yes
BleRDD	Bleomycin resistance protein dihydroxybiphenyl dioxygenase domain	3	1	lpg1639(3)	a+b two layers; Glyoxalase/Bleomycin resistance protein/Dihydroxybiphenyl dioxygenase; Glyoxalase/Bleomycin resistance protein/Dihydroxybiphenyl dioxygenase; Glyoxalase/Bleomycin resistance protein/Dihydroxybiphenyl dioxygenase	211.1.1	Topology	14.90		0	1	yes
CheY	CheY-like domain	3	3	lpg1312 lpg2266 lpg2372	a/b three-layered sandwiches; Flavodoxin-like; Class I glutamine amidotransferase-like; CheY-like	2007.1.3	Topology	5.57		0	0
Lem22	Lem22 domain	3	3	lpg1121 lpg2327 lpg2328	alpha bundles; Spectrin repeat-like; Legionella effector Lem22; Legionella effector Lem22	604.37.1	Topology	0.00		2	2
LegC3N	N-terminal domain of effector protein LegC3	3	3	lpg1701(t) lpg1702 lpg1969	alpha duplicates or obligate multimers; N-terminal domain of effector protein LegC3; N-terminal domain of effector protein LegC3; N-terminal domain of effector protein LegC3	3790.1.1	Topology	0.00		2	3
AnkHins	AnkH, inserted middle domain	3	3	lpg1145 lpg2300 lpg2456	a+b complex topology; Cysteine proteinases-like; AnkH, inserted middle domain; AnkH, inserted middle domain	219.3.1	Topology	0.00		1	3
LPG1670	LPG1670 protein domain	3	3	lpg1670 lpg1685 lpg2505	alpha superhelices; Repetitive alpha hairpins; Uncharacterized protein LPG1670; Uncharacterized protein LPG1670	109.56.1	Topology	0.00		1	3
RavZC	C-terminal domain of RavZ	3	3	lpg1961(t) lpg1121 lpg1683	alpha bundles; RavZ C-terminal domain; RavZ C-terminal domain; RavZ C-terminal domain	1006.1.1	Topology	0.00		1	1
SidMC	SidM C-terminal P4M domain	3	3	lpg2464(t) lpg2603(t) lpg1101	alpha arrays; Methane monooxygenase hydrolase gamma subunit-like; SidM C-terminal P4M domain; SidM C-terminal P4M domain	640.2.1	Topology	0.00		3	3
LPG1496N	LPG1496 N-terminal domain	3	2	lpg0191 lpg1496(2)	a+b two layers; uncharacterized protein lpg1496 N-terminal domain; uncharacterized protein lpg1496 N-terminal domain; uncharacterized protein lpg1496 N-terminal domain	3975.1.1	Topology	0.00		2	3
PinPh	Phosphotyrosine protein phosphatases-like domain	2	2	lpg0130 lpg2584	a/b three-layered sandwiches; Flavodoxin-like; Flavoproteins/Phosphotyrosine protein phosphatases-like; Phosphoinositide phosphatase	2007.2.4	Topology	3.03		2	2	yes
Fic	Fic-like domain	2	2	lpg0695(t) lpg2406	alpha bundles; Fic-like; Fic-like; Fic-like	4040.1.1	Topology	13.69	yes	1	2	yes
Hom	Homing endonuclease domain	2	2	lpg0046 lpg0172	a+b two layers; Homing endonucleases-like; Homing endonucleases; Homing endonucleases	242.1.1	Topology	42.93		0	0	yes
Macro	Macro domain like	2	2	lpg0081 lpg2526	a/b three-layered sandwiches; Macro domain-like; Macro domain-like; Macro domain-like	7529.1.1	Topology	56.37		0	0	yes
RasGEF	RasGEF domain	2	2	lpg0276 lpg1687	alpha superhelices; Repetitive alpha hairpins; Ras GEF; Ras GEF	109.6.1	Topology	100.00		0	2	yes
BetaHel/cNMPb	Double-stranded beta-helix, cNMP-binding	2	2	lpg0550 lpg1525	beta sandwiches; jelly-roll; Double-stranded beta-helix; Double-stranded beta-helix; cNMP_binding	10.12.1.295	Family	3.74	yes	2	2	yes
SerMC	Serralysin-like metalloprotease-C	2	1	lpg0645(2)	beta duplicates or obligate multimers; Single-stranded right-handed beta-helix; Serralysin-like metalloprotease-C; Serralysin-like metalloprotease-C	207.6.1	Topology	2.49	yes	2	0	yes
ThrPho2C	Threonine phosphatase 2C, catalytic domain	2	2	lpg0696 lpg2465	a+b four layers; Ntn/PP2C; Protein serine/threonine phosphatase 2C, catalytic domain; Protein serine/threonine phosphatase 2C, catalytic domain	210.2.1	Topology	52.28		1	2	yes
ACPbtran	Probable ACP-binding domain of malonyl-CoA ACP transacylase	2	2	lpg1158 lpg2200	a+b two layers; Alpha-beta plaits; Probable ACP-binding domain of malonyl-CoA ACP transacylase; Probable ACP-binding domain of malonyl-CoA ACP transacylase	304.11.1	Topology	28.25		0	0	yes
SpoIIaa	SpoIIaa like domain	2	2	lpg2143 lpg2744	a/b three-layered sandwiches; SpoIIaa-like; SpoIIaa-like; SpoIIaa-like	2496.1.1	Topology	36.36		0	0	yes
Ross/SM	Rossmann-related S-adenosyl-L-methionine-dependent methyltransferase domain	2	2	lpg2182 lpg2678	a/b three-layered sandwiches; Rossmann-like; Rossmann-related; S-adenosyl-L-methionine-dependent methyltransferases	2003.1.5	Topology	40.36		2	2	yes
NucTran	Nucleotidyltransferase domain	2	2	lpg2464(t) lpg1377	a+b three layers; Nucleotidyltransferase-like; Nucleotidyltransferase; Nucleotidyltransferase	316.1.1	Topology	50.08		2	2	yes
PlipD	Phospholipase D	2	1	lpg1888(2)	a+b three layers; Phospholipase D/nuclease; Phospholipase D/nuclease; Phospholipase D/nuclease	300.1.1	Topology	64.14		0	2	yes
7pro	7-bladed propeller	2	2	lpg1976 lpg2224	beta duplicates or obligate multimers; beta-propeller-like; beta-propeller; 7-bladed	5.1.4	Topology	83.10	yes	2	2
Osmo	Osmotin-like domain	2	2	lpg1318 lpg1328	beta sandwiches; Immunoglobulin-like beta-sandwich; Osmotin-like; Osmotin-like	11.8.1	Topology	81.27	yes	1	2
DnaJ	Chaperone J-domain, DnaJ	2	2	lpg0030 lpg0921	alpha bundles; Chaperone J-domain; Chaperone J-domain; Chaperone J-domain	650.1.1	Topology	76.18	yes	0	0
IIB	IIB-like domain	2	2	lpg0254 lpg2577	a+b two layers; Glucose permease domain IIB-like	306.6	Homology	7.29		0	0
PsbP	PsbP-like domain	2	2	lpg1183(t) lpg2257	a+b three layers; Mog1p/PsbP-like; Mog1p/PsbP-like; Mog1p/PsbP-like	881.1.1	Topology	49.95		0	0
FADredC	FAD-linked reductases, C-terminal domain	2	2	lpg1666 lpg1982	a+b two layers; FAD-linked reductases, C-terminal domain-like; FAD-linked reductases-C; FAD-linked reductases-C	244.1.1	Topology	44.77		0	0
RIFT/PUA	RIFT-related domain, PUA	2	2	lpg1312 lpg2936	beta barrels; cradle loop barrel; RIFT-related; PUA domain	1.1.9	Topology	40.77		1	1
ChaN	EreA_ChaN-like domain	2	2	lpg0195 lpg2541	a/b three-layered sandwiches; EreA/ChaN-like; EreA/ChaN-like; EreA/ChaN-like	4244.1.1	Topology	4.66	yes	0	2
PAP2	Vanadium-dependent haloperoxidase PAP2 domain	2	2	lpg0437(t) lpg1633	alpha bundles; Acid phosphatase/Vanadium-dependent haloperoxidase; Acid phosphatase/Vanadium-dependent haloperoxidase; Acid phosphatase/Vanadium-dependent haloperoxidase; PAP2	180.1.1.1	Family	4.50		0	1
HEPN	HEPN, Nucleotidyltransferase substrate binding subunit domain	2	2	lpg2073 lpg2860	alpha bundles; Four-helical up-and-down bundle; HEPN; Nucleotidyltransferase substrate binding subunit/domain	601.7.1	Topology	33.27		0	0
SidJC	C-terminal domain of SidJ	2	2	lpg2155(t) lpg2508	alpha superhelices; C-terminal domain of SidJ; C-terminal domain of SidJ; C-terminal domain of SidJ	7078.1.1	Topology	0.00		2	2
SidJN	N-terminal domain of SidJ	2	2	lpg2155(t) lpg2508	a+b complex topology; N-terminal domain of SidJ; N-terminal domain of SidJ; N-terminal domain of SidJ	7077.1.1	Topology	0.00		2	2
SidClipb	SidC lipid-binding domain	2	2	lpg2510 lpg2511	alpha bundles; Bromodomain-like; SidC lipid-binding domain; SidC lipid-binding domain	633.26.1	Topology	0.00		2	2
LPG1960	LPG1960 protein domain	2	2	lpg1960 lpg2498	alpha arrays; Uncharacterized protein lpg1960; Uncharacterized protein lpg1960; Uncharacterized protein lpg1960	6163.1.1	Topology	0.00		1	2
SidCC	SidC C-terminal domain	2	2	lpg2510 lpg2511	alpha arrays; SidC C-terminal domain; SidC C-terminal domain; SidC C-terminal domain	3989.1.1	Topology	0.00		2	2
SidCN	SidC N-terminal domain	2	2	lpg2510 lpg2511	alpha complex topology; SidC N-terminal domain; SidC N-terminal domain; SidC N-terminal domain	3836.1.1	Topology	0.00		2	2
SdbCC	SdbC C-terminal domain	2	2	lpg2482(t) lpg2391	a+b two layers; SdbC C-terminal domain; SdbC C-terminal domain; SdbC C-terminal domain	3707.1.1	Topology	0.00		2	2
CofC2c	Cof C2 cap domain	2	1	lpg2424(2)	a+b two layers; Cof C2 cap domain; Cof C2 cap domain; Cof C2 cap domain	3012.1.1	Topology	30.12		0	0
LegK7C	C-terminal domain of effector protein LegK7	2	1	lpg1924(2)	alpha bundles; LegK7, C-terminal domain; LegK7, C-terminal domain; LegK7, C-terminal domain	7113.1.1	Topology	0.00		2	2
GluAT	Class I glutamine amidotransferase-like domain	1	1	lpg2826	a/b three-layered sandwiches; Flavodoxin-like; Class I glutamine amidotransferase-like; Class I glutamine amidotransferase-like	2007.1.1	Topology	19.46		1	1	yes
FADbin	FAD-binding domain	1	1	lpg2324	a+b complex topology; FAD-binding domain-like; FAD-binding domain; FAD-binding domain	217.1.1	Topology	30.62	yes	0	1	yes
FADoxiC	FAD-linked oxidases, C-terminal domain	1	1	lpg2324	a+b two layers; Alpha-beta plaits; FAD-linked oxidases, C-terminal domain; FAD-linked oxidases, C-terminal domain	304.6.1	Topology	58.88	yes	0	1	yes
Ploop	P-loop containing nucleoside triphosphate hydrolase domain	1	1	lpg0693(t)	a/b three-layered sandwiches; P-loop domains-like; P-loop domains-related; P-loop containing nucleoside triphosphate hydrolases	2004.1.1	Topology	47.78	yes	0	1	yes
PhosCholins	Insertion domain of phosphocholine transferase AnkX	1	1	lpg0695(t)	a+b two layers; Insertion domain in phosphocholine transferase AnkX; Insertion domain in phosphocholine transferase AnkX; Insertion domain in phosphocholine transferase AnkX	6175.1.1	Topology	0.00		1	1	yes
GlucotranN	N-terminal glucosyltransferase domain	1	1	lpg1368(t)	alpha bundles; N-terminal domain in glucosyltransferase (Lgt1); N-terminal domain in glucosyltransferase (Lgt1); N-terminal domain in glucosyltransferase (Lgt1); EUF08072	3296.1.1.1	Family	0.00		1	1	yes
RhoGAP	GTPase activation domain, RhoGAP	1	1	lpg1798(t)	alpha bundles; GTPase activation domain, GAP; GTPase activation domain, GAP; GTPase activation domain, GAP; RhoGAP	189.1.1.14	Family	100.00		0	1	yes
LepBN	N-terminal subdomain of LepB GAP domain	1	1	lpg2490(t)	alpha bundles; LepB GAP domain N-terminal subdomain; LepB GAP domain N-terminal subdomain; LepB GAP domain N-terminal subdomain	3634.1.1	Topology	0.00		1	1	yes
LepBC	C-terminal subdomain of LepB GAP domain	1	1	lpg2490(t)	alpha bundles; LepB GAP domain C-terminal subdomain; LepB GAP domain C-terminal subdomain; LepB GAP domain C-terminal subdomain	3635.1.1	Topology	0.00		1	1	yes
CysZ	Putative sulfate permease CysZ domain	1	1	lpg2879(t)	alpha complex topology; Mitochondrial ADP/ATP carrier-like; Putative sulfate permease CysZ; Putative sulfate permease CysZ	5076.2.1	Topology	0.20		0	0	yes
AcylC10	Acyl-CoA N-acyltransferases (Nat), Acetyltransferase 10	1	1	lpg0103	a+b three layers; Nat/Ivy; Acyl-CoA N-acyltransferases (Nat); Acyl-CoA N-acyltransferases (Nat); Acetyltransf_10	213.1.1.113	Family	38.54	yes	1	1	yes
TATAboxb	TATA-box binding protein-like domain	1	1	lpg0107	a+b two layers; TBP-like; TATA-box binding protein-like; TATA-box binding protein-like	331.1.1	Topology	44.48		0	0	yes
BacChMutO	Bacillus chorismate mutase-like/OmpA-like	1	1	lpg1836	a+b three layers; Bacillus chorismate mutase-like; OmpA-like; OmpA-like	301.3.1	Topology	0.20		0	0	yes
RIFT/FMN	RIFT-related domain, FMN-binding	1	1	lpg0364	beta barrels; cradle loop barrel; RIFT-related; FMN-binding split barrel; PilZ_like	1.1.5.46	Family	0.00		1	1	yes
Ator/GH15	Alpha toroid, Glycosylhydrolase 15	1	1	lpg0422	alpha superhelices; Repetitive alpha hairpins; alpha/alpha toroid; alpha/alpha toroid; Glyco_hydro_15	109.2.1.13	Family	46.30		1	1	yes
HIT	HIT-related domain	1	1	lpg0439	a+b three layers; HIT-like; HIT-related; HIT-related	312.1.1	Topology	50.02		1	1	yes
Ross/Nuc	Rossmann-related Nucleotide-binding domain	1	1	lpg0550	a/b three-layered sandwiches; Rossmann-like; Rossmann-related; Nucleotide-binding domain	2003.1.3	Topology	34.82		0	1	yes
TIM	TIM barrel domain	1	1	lpg1449	a/b barrels; TIM beta/alpha-barrel; TIM barrels; TIM barrels	2002.1.1	Topology	24.25	yes	0	1	yes
Ross/FAD_NAD(P)	Rossmann-related FAD/NAD(P)-binding domain	1	1	lpg1666	a/b three-layered sandwiches; Rossmann-like; Rossmann-related; FAD/NAD(P)-binding domain	2003.1.2	Topology	31.74	yes	0	1	yes
SET	SET domain	1	1	lpg1718	beta barrels; beta-clip; SET domain-like; SET domain-like; SET	70.3.1.21	Family	95.84		1	1	yes
ProIs	Pro isomerase domain	1	1	lpg1962	beta barrels; Cyclophilin-like; Cyclophilin-like; Cyclophilin-like; Pro_isomerase	75.1.1.6	Family	66.35		1	1	yes
ResN	Restriction endonuclease-like domain	1	1	lpg1986	a/b three-layered sandwiches; Restriction endonuclease-like; Restriction endonuclease-like; Restriction endonuclease-like	2008.1.1	Topology	30.38	yes	0	0	yes
PLPtrans	PLP-dependent transferase domain	1	1	lpg2176	a/b three-layered sandwiches; PLP-dependent transferases; PLP-dependent transferases; PLP-dependent transferases	7577.1.1	Topology	21.54	yes	1	1	yes
LDtrans	L,D-transpeptidase catalytic domain-like	1	1	lpg2207	beta complex topology; L,D-transpeptidase catalytic domain-like; L,D-transpeptidase catalytic domain-like; L,D-transpeptidase catalytic domain-like	4091.1.1	Topology	0.17		0	1	yes
Ross/NAD(P)	Rossmann-related NAD(P)-binding domain	1	1	lpg2270	a/b three-layered sandwiches; Rossmann-like; Rossmann-related; NAD(P)-binding Rossmann-fold domains	2003.1.1	Topology	24.92	yes	1	1	yes
LPG2271	LPG2271 protein domain	1	1	lpg2271	alpha bundles; Uncharacterized protein LPG2271; Uncharacterized protein LPG2271; Uncharacterized protein LPG2271	1101.1.1	Topology	0.00		1	1	yes
RibH	Ribonuclease H-like domain	1	1	lpg2375	mixed a+b and a/b; Ribonuclease H-like; Ribonuclease H-like; Ribonuclease H-like	2484.1.1	Topology	43.60	yes	0	0	yes
LPG2422ahydro	LPG2422 after-hydrolase domain	1	1	lpg2422	a+b complex topology; Hypothetical protein lpg2422 after-hydrolase domain; Hypothetical protein lpg2422 after-hydrolase domain; Hypothetical protein lpg2422 after-hydrolase domain	3901.1.1	Topology	0.00		1	1	yes
MetRNAC	Methyltransferase RNA, C	1	1	lpg2936	a/b three-layered sandwiches; alpha/beta knot; alpha/beta knot; alpha/beta knot; Methyltrans_RNA_C	2488.1.1.11	Family	0.17		1	1	yes
RIFT/Aracem	RIFT-related domain, Alanine racemase	1	1	lpg0090(t)	beta barrels; cradle loop barrel; RIFT-related; Alanine racemase-C	1.1.7	Topology	39.47	yes	0	0	yes
BacChMutY	Bacillus chorismate mutase-like domain/Yjgf	1	1	lpg0279	a+b three layers; Bacillus chorismate mutase-like; YjgF-like; YjgF-like	301.7.1	Topology	8.52		0	0	yes
Lamina	Laminaripentaose-producing beta-1,3-glucanase insertion domain	1	1	lpg1328	a+b two layers; Laminaripentaose-producing beta-1,3-glucanase insertion domain; Laminaripentaose-producing beta-1,3-glucanase insertion domain; Laminaripentaose-producing beta-1,3-glucanase insertion domain	3484.1.1	Topology	58.01		0	0	yes
EndopN	N-terminal domain in metallo-endopeptidase BACOVA_00663	1	1	lpg1667	beta sandwiches; Immunoglobulin-like beta-sandwich; N-terminal domain in metallo-endopeptidase BACOVA_00663; N-terminal domain in metallo-endopeptidase BACOVA_00663	11.18.1	Topology	0.36		0	0	yes
UBCl	UBC-like domain	1	1	lpg2539	a+b two layers; UBC-like; UBC-like; UBC-like	216.1.1	Topology	99.99		0	0
Sec7	Sec7 domain	1	1	lpg1950(t)	alpha arrays; Sec7 domain; Sec7 domain; Sec7 domain; Sec7	168.1.1.1	Family	99.46		1	1
MFPT	MFTP repeat	1	1	lpg0301	beta barrels; MFPT repeat; MFPT repeat; MFPT repeat	4184.1.1	Topology	99.32		1	1
PHl	PH domain-like	1	1	lpg1578	beta barrels; PH domain-like; PH domain-like; PH domain-like	220.1.1	Topology	99.07	yes	0	0
EF	EF-hand domain	1	1	lpg2452	alpha arrays; EF-hand; EF-hand-related; EF-hand	108.1.1	Topology	98.47		0	0
VPS9	VPS9 domain	1	1	lpg0393	alpha complex topology; VPS9 domain; VPS9 domain; VPS9 domain	627.1.1	Topology	98.20		1	1
SH2	SH2 domain	1	1	lpg1129	a+b two layers; SH2; SH2; SH2	214.1.1	Topology	98.18		1	1
BRCT	BRCT domain	1	1	lpg2364	a/b three-layered sandwiches; BRCT domain; BRCT domain; BRCT domain	7568.1.1	Topology	96.38		0	1
BPI	BPI domain like (LBP_BPI_CETP)	1	1	lpg1449	a+b complex topology; Aha1/BPI domain-like; Aha1/BPI domain-like; Aha1/BPI domain-like	883.1.1	Topology	95.16		0	0
dsRNAb	dsRNA-binding domain-like	1	1	lpg0246	a+b two layers; dsRBD-like; dsRNA-binding domain-like; dsRNA-binding domain-like	330.1.1	Topology	88.80		0	0
Cystatin	Cystatin domain	1	1	lpg2603(t)	a+b two layers; Cystatin-like; Cystatin/monellin; Cystatin/monellin	243.3.1	Topology	85.79	yes	0	0
SH3	SH3 domain	1	1	lpg0126	beta barrels; SH3; SH3; SH3	4.1.1	Topology	76.69		0	0
Lipoc	Lipocalin domain	1	1	lpg2443	beta barrels; Lipocalins/Streptavidin; Lipocalins; Lipocalins	9.1.1	Topology	73.06		0	0
WGR	WGR domain	1	1	lpg2832	a+b two layers; WGR domain; WGR domain; WGR domain	4210.1.1	Topology	68.89		0	0
Bacp35	Baculovirus p35 protein-related domain	1	1	lpg2210	beta sandwiches; Baculovirus p35 protein-related; Baculovirus p35 protein-related; Baculovirus p35 protein-related	4081.1.1	Topology	63.07		1	1
RPA3313	RPA3313 protein domain	1	1	lpg1525	alpha bundles; Hypothetical protein RPA3313; Hypothetical protein RPA3313; Hypothetical protein RPA3313	1076.1.1	Topology	47.31		0	1
DnaD	DnaD domain	1	1	lpg1925	alpha arrays; DnaD domain; DnaD domain; DnaD domain	4230.1.1	Topology	46.13		0	0
BetaHel/PhyH	Double-stranded beta-helix, PhyH	1	1	lpg0515	beta sandwiches; jelly-roll; Double-stranded beta-helix; Double-stranded beta-helix; PhyH	10.12.1.45	Family	41.90		1	1
pAnk	Pseudo ankyrin repeat	1	1	lpg2416	alpha superhelices; Repetitive alpha hairpins; Pseudo ankyrin repeat; Pseudo ankyrin repeat	109.18.1	Topology	41.07	yes	1	1
TIIExp	Type II ABC exporter transmembrane domain	1	1	lpg0170	alpha bundles; Type II ABC exporter transmembrane domain fold; Type II ABC exporter transmembrane domain-related	1075.1	Homology	40.82		0	0
RIFT	RIFT-related domain	1	1	lpg0279	beta barrels; cradle loop barrel; RIFT-related	1.1	Homology	38.77	yes	0	0
SNF	Sodium:neurotransmitter symporter family (SNF)-like domain	1	1	lpg0404	alpha complex topology; Sodium:neurotransmitter symporter family (SNF)-like; Sodium:neurotransmitter symporter family (SNF)-like; Sodium:neurotransmitter symporter family (SNF)-like	5051.1.1	Topology	37.17		1	1
NTF2	NTF2-like domain	1	1	lpg2460	a+b two layers; Cystatin-like; NTF2-like; NTF2-like	243.1.1	Topology	23.72	yes	1	1
Toprim	Toprim domain	1	1	lpg1986	a/b three-layered sandwiches; HAD domain-like; HAD domain-related; Toprim domain	2006.1.3	Topology	20.47		0	1
ProtAntiP	Proton antiporter subunits-like domain	1	1	lpg2382	alpha complex topology; NADH-quinone oxidoreductase subunit L (NuoL)-related; Sodium; proton antiporter subunits-like; NADH-quinone oxidoreductase subunit L (NuoL)-related	3281.1.1	Topology	11.63		0	0
ADP_ATPcarr	Mitochondrial ADP/ATP carrier domain	1	1	lpg1137(t)	alpha complex topology; Mitochondrial ADP/ATP carrier-like; Mitochondrial ADP/ATP carrier; Mitochondrial ADP/ATP carrier	5076.1.1	Topology	100.00		0	1
Kinet	Kinetochore globular domain-like	1	1	lpg1972	a+b two layers; Kinetochore globular domain-like; Kinetochore globular domain-like; Kinetochore globular domain-like; EUF08434	4099.1.1.7	Family	100.00		0	0
WYR	WY-domain in RXLR effectors	1	1	lpg2410(t)	alpha arrays; WY-domain in RXLR effectors; WY-domain in RXLR effectors; WY-domain in RXLR effectors	3455.1.1	Topology	100.00		0	0
Pric	N-terminal domain of a replication restart primosome factor PriC	1	1	lpg0405	alpha bundles; immunoglobulin/albumin-binding domain-like; N-terminal domain of a replication restart primosome factor PriC; N-terminal domain of a replication restart primosome factor PriC	632.16.1	Topology	0.90		0	1
MacroT	Macrodomain Ter protein MatP	1	1	lpg2538	alpha arrays; Macrodomain Ter protein MatP; Macrodomain Ter protein MatP; Macrodomain Ter protein MatP	3577.1.1	Topology	0.85		0	0
FlikC	C-terminal domain of FliK	1	1	lpg2403	a+b two layers; C-terminal domain of FliK; C-terminal domain of FliK; C-terminal domain of FliK	3186.1.1	Topology	0.79		0	0
HisKinSen	Histidine kinase associated sensor domains	1	1	lpg1484	alpha bundles; Four-helical up-and-down bundle; Histidine kinase associated sensor domains; Histidine kinase associated sensor domains	601.4.1	Topology	0.72	yes	0	0
DNAprim	N-terminal a+b domain in DNA primase core	1	1	lpg1986	a+b two layers; N-terminal a+b domain in DNA primase core; N-terminal a+b domain in DNA primase core; N-terminal a+b domain in DNA primase core	4023.1.1	Topology	0.25		0	0
PilP	GspC HR PilP-like domain	1	1	lpg1001	beta barrels; GspC HR domain/PilP-like; GspC HR domain/PilP-like; GspC HR domain/PilP-like	3454.1.1	Topology	0.22		0	1
DUF615C	DUF615_C domain	1	1	lpg0021	alpha complex topology; PSPTO4464 C-terminal domain-like; PSPTO4464 C-terminal domain-like; PSPTO4464 C-terminal domain-like; DUF615_C	3684.1.1.1	Family	0.20		1	1
AnkHcap	AnkH, cap domain	1	1	lpg2300	alpha arrays; AnkH, cap domain; AnkH, cap domain; AnkH, cap domain	7109.1.1	Topology	0.00		1	1
LPG0393hel	Lpg0393 helical domain	1	1	lpg0393	alpha bundles; Bromodomain-like; Lpg0393 helical domain; Lpg0393 helical domain	633.25.1	Topology	0.00		1	1
YqeY	Yqe domain	1	1	lpg2359	alpha arrays; ERP29 C domain-like; YqeY domain; YqeY domain	610.4.1	Topology	0.00		1	1
RidL	RidL repeats	1	1	lpg2311	alpha superhelices; RidL repeats; RidL repeats; RidL repeats	5088.1.1	Topology	0.00		1	1
SidK	SidK domain	1	1	lpg0968	alpha superhelices; Effector protein SidK; Effector protein SidK; Effector protein SidK	4352.1.1	Topology	0.00		1	1
DUF615N	DUF615_N domain	1	1	lpg0021	alpha complex topology; PSPTO4464 N-terminal domain-like; PSPTO4464 N-terminal domain-like; PSPTO4464 N-terminal domain-like; DUF615_N	4338.1.1.1	Family	0.00		1	1
LPG2149	LPG2149 domain	1	1	lpg2149	alpha arrays; RbcX-like; uncharacterized protein LPG2149; uncharacterized protein LPG2149	4085.2.1	Topology	0.00		1	1
VipE	VipE effector domain	1	1	lpg2813(t)	alpha bundles; Effector protein VipE; Effector protein VipE; Effector protein VipE; EUF08165	3897.1.1.1	Family	0.00		1	1
SidMDG	SidM Rab1-activation domain	1	1	lpg2464(t)	alpha arrays; SidM Rab1-activation domain; SidM Rab1-activation domain; SidM Rab1-activation domain	3838.1.1	Topology	0.00		1	1
PInPhins	Phosphoinositide phosphatase insertion helical domain	1	1	lpg0130	alpha arrays; Phosphoinositide phosphatase insertion helical domain; Phosphoinositide phosphatase insertion helical domain; Phosphoinositide phosphatase insertion helical domain	3723.1.1	Topology	0.00		1	1
ExoU	ExoU toxin middle helical domain	1	1	lpg2831	alpha bundles; ExoU toxin middle helical domain; ExoU toxin middle helical domain; ExoU toxin middle helical domain	3616.1.1	Topology	0.00	yes	1	1
LPG0944C	Integron gene cassette domain, LPG0944 C-terminal domain	1	1	lpg0944(t)	alpha bundles; Integron gene cassette protein HFX_CASS2-like; C-terminal domain of gene product lpg0944; C-terminal domain of gene product lpg0944; EUF08076	3486.2.1.1	Family	0.00		1	1
LPG2210C	LPG2210 C-terminal domain	1	1	lpg2210	alpha arrays; C-terminal domain in hypothetical protein lpg2210; C-terminal domain in hypothetical protein lpg2210; C-terminal domain in hypothetical protein lpg2210	3366.1.1	Topology	0.00		1	1
RalFC	C-terminal domain of RalF	1	1	lpg1950(t)	a+b two layers; TBP-like; RalF, C-terminal domain; RalF, C-terminal domain	331.14.1	Topology	0.00		1	1
LysIInh	Periplasmic I-type lysozyme inhibitor	1	1	lpg2371	beta duplicates or obligate multimers; periplasmic lysozyme inhibitor of I-type lysozyme-like; periplasmic lysozyme inhibitor of I-type lysozyme; periplasmic lysozyme inhibitor of I-type lysozyme	3308.1.1	Topology	0.00		0	0
LidA	LidA domain	1	1	lpg0940(t)	a+b complex topology; LidA; LidA; LidA	3282.1.1	Topology	0.00		1	1
TipC	TipC soluble domain	1	1	lpg1953	a+b two layers; RIP/Polo-box domain; TipC soluble domain; TipC soluble domain	292.3.1	Topology	0.00		0	0
IIIsyschap	Type III secretory system chaperone domain	1	1	lpg0401(t)	a+b two layers; Type III secretory system chaperone-like; Type III secretory system chaperone; Type III secretory system chaperone; type_III_SycN	241.1.1.7	Family	0.00		0	0
