## Supplemental Table 1 for "Global atlas of predicted functional domains in *Legionella pneumophila* Dot/Icm translocated effectors"

### Sheet: Supplemental table 1
#	Ordered locus name	AVR58 locus tag	Toxicity in yeast	Link to uniprot	Uniprot description	Length	% of residues covered by experimental structure with > 90% identity	% of residues covered by experimental structure with similarity detectable with BlastP	Number of domains (and regions) identified in AlphaFold model	Domain architecture based on AlphaFold model	Categories of effectors wihout any assigned ECOD domain type
1	lpg0038	AVR58_00185	Yes	Q5ZZH2	Ankyrin repeat-containing protein	505	0	0.213861	1	Ank(1-505)
2	lpg0080	AVR58_00410	Yes	Q5ZZD1	Uncharacterized protein	255	0	0	1	ADPrib(27-255)
3	lpg0086	AVR58_00440	Yes	Q5ZZC5	Uncharacterized protein	641	0	0	1	TM(1-641)	TM
4	lpg0090	AVR58_00460	Yes	Q5ZZC1	Uncharacterized protein	1324	0	0	3	ARM(1-563+628-1000) RIFT/Aracem(564-627) ARM(1001-1283)
5	lpg0140	AVR58_00705	Yes	Q5ZZ71	Uncharacterized protein	444	0	0	1	TM(1-444)	TM
6	lpg0234	AVR58_01165	Yes	Q5ZYX7	Ubiquitinating enzyme SidE [Includes: Deubiquitinase, DUB, EC 3.4.22.- (Deubiquitinating enzyme); Ubiquitin transferase, EC 2.3.2.-; Mono-ADP-ribosyltransferase, mART, EC 2.4.2.31 ]	1495	0.559197	0.834783	5	Cyspro(1-198) SidE2(233-585) ADPrib(598-900) SdeAhel(906-1092) SdeA3HB(1099-1447)
7	lpg0275	AVR58_01375	Yes	Q5ZYT6	SdbA	1116	0	0	3	ab_hydro(1-507) UDPGluco(531-819) UDPGluco(820-1046)
8	lpg0376	AVR58_01860	Yes	Q5ZYJ6	SdhA, GRIP coiled-coil protein GCC185	1429	0	0	1	HR(1-1429)	HR
9	lpg0390	AVR58_01925	Yes	Q5ZYI2	VipA	352	0	0	2	HR(13-219) diso(220-352)	HR,diso
10	lpg0401	AVR58_01980	Yes	Q5ZYH1	Uncharacterized protein	220	0	0	1	IIIsyschap(1-220)
11	lpg0402	AVR58_01985	Yes	Q5ZYH0	Putative ankyrin-repeat containing protein	556	0	0.491007	3	UDPGluco(1-172+383-399) UDPGluco(173-372) Ank(400-548)
12	lpg0437	AVR58_02165	Yes	Q5ZYD5	Uncharacterized protein	666	0	0	3	ARM(78-225) HR(240-329) PAP2(330-605)
13	lpg0483	AVR58_02380	Yes	Q5ZY89	Ankyrin repeat-containing protein	495	0.771717	0.771717	1	Ank(1-475)
14	lpg0642	AVR58_03150	Yes	Q5ZXT9	DUF5617 domain-containing protein	524	0.608779	0.816794	2	MPhos(1-367) HR(416-516)
15	lpg0693	AVR58_03400	Yes	Q5ZXN8	LigA, interaptin	1426	0	0	3	Ank(16-227) Ploop(228-500) HR(501-1380)
16	lpg0695	AVR58_03410	Yes	Q5ZXN6	Phosphocholine transferase AnkX, PC transferase, EC 2.7.1.- (Ankyrin repeat-containing protein X)	945	0.84127	0.908995	3	Fic(1-98+184-345) PhosCholins(99-183) Ank(342-921)
17	lpg0898	AVR58_04415	Yes	Q5ZX35	Uncharacterized protein	234	0	0	1	HR(1-234)	HR
18	lpg0902	AVR58_04435	Yes	Q5ZX31	Uncharacterized protein	298	0	0	2	HR(1-226) diso(227-298)	HR,diso
19	lpg0940	AVR58_04630	Yes	Q5ZWZ3	LidA	729	0.73251	0.73251	3	HR(63-184) LidA(232-537) HR(626-695)
20	lpg0944	AVR58_04650	Yes	Q5ZWY9	DUF5617 domain-containing protein	391	0.997442	0.997442	2	Cyspro(1-216) LPG0944C(255-355)
21	lpg0969	AVR58_04775	Yes	Q5ZWW5	Uncharacterized protein	246	0	0	1	Zinc(1-174)
22	lpg1137	AVR58_05635	Yes	Q5ZWE8	Serine protease Lpg1137, EC 3.4.22.-	315	0	0	1	ADP_ATPcarr(1-315)
23	lpg1154	AVR58_05720	Yes	Q5ZWD1	Uncharacterized protein	360	0	0	2	diso(1-55) New?(56-360)	New,diso
24	lpg1183	AVR58_05875	Yes	Q5ZWA2	Uncharacterized protein	619	0	0	4	PsbP(1-258) HR(259-411) TM(450-500) HR(546-615)
25	lpg1290	AVR58_06425	Yes	Q5ZVZ8	Uncharacterized protein	528	0	0	3	HR(1-243) Cyspro(244-457) diso(466-528)
26	lpg1355	AVR58_06750	Yes	Q5ZVT5	SidG	965	0	0	3	Cyspro(16-195+563-665) HR(194-562) HR(678-929)
27	lpg1368	AVR58_06815	Yes	Q5ZVS2	Uncharacterized protein	525	0.998095	0.998095	2	GlucotranN(1-109) NucDiStran(110-525)
28	lpg1426	AVR58_07105	Yes	Q5ZVL4	PNPLA domain-containing protein	883	0	0.227633	4	New?(1-239) New?(271-299+623-678) PhosphoLip(300-622) HR(719-869)
29	lpg1483	AVR58_07390	Yes	Q5ZVF7	Non-specific serine/threonine protein kinase, EC 2.7.11.1	529	0	0.661626	2	Pkin(1-380) HR(381-500)
30	lpg1488	AVR58_07415	Yes	Q5ZVF2	Coiled-coil-containing protein	865	0	0.775723	3	HR(1-207) NucDiStran(208-621) HR(721-863)
31	lpg1489	AVR58_07420	Yes	Q5ZVF1	Uncharacterized protein	343	0	0	1	New?(93-288)	New
32	lpg1625	AVR58_08100	Yes	Q5ZV17	Uncharacterized protein	130	0	0	1	diso(1-130)	diso
33	lpg1701	AVR58_08475	Yes	Q5ZUU1	Kinectin 1 (Kinesin receptor)	558	0.65233	0.65233	3	LegC3N(1-365) TM(370-430) HR(430-558)
34	lpg1798	AVR58_08960	Yes	Q5ZUK0	Rho-GAP domain-containing protein	398	0	0	2	RhoGAP(1-220) HR(221-336)
35	lpg1950	AVR58_09725	Yes	Q5ZU58	Guanine nucleotide exchange protein	374	0.994652	0.994652	2	Sec7(1-195) RalFC(196-374)
36	lpg1959	AVR58_09770	Yes	Q5ZU49	Uncharacterized protein	664	0	0	3	HR(1-166) ab_hydro(177-638) TM(310-410)
37	lpg1961	AVR58_09780	Yes	Q5ZU47	Uncharacterized protein	504	0	0	2	NucDiStran(27-328) RavZC(436-504)
38	lpg1978	AVR58_09875	Yes	Q5ZU30	Subversion of eukaryotic traffic protein A (Effector protein SetA) (Subversion of eukaryotic vesicle trafficking A) [Includes: Glucosyltransferase, EC 2.4.1.-; Phosphatidylinositol-3-phosphate-binding domain (PtdIns(3)P-binding domain) ]	631	0.169572	0.427892	3	NucDiStran(1-223) New?(282-450) New?(515-628)
39	lpg2050	AVR58_10240	Yes	Q5ZTV8	Uncharacterized protein	352	0	0	1	Pkin(1-344)
40	lpg2153	AVR58_10770	Yes	Q5ZTK8	Sid related protein-like	1533	0.646445	0.832355	6	Cyspro(1-200) SidE2(227-465) ADPrib(553-901) SdeAhel(902-1121) SdeA3HB(1122-1224) HR(1355-1510)
41	lpg2155	AVR58_10780	Yes	Q5ZTK6	Calmodulin-dependent glutamylase SidJ, EC 6.-.-.-	873	0.998855	0.998855	3	SidJN(135-315) Pkin(321-759) SidJC(760-863)
42	lpg2156	AVR58_10785	Yes	Q5ZTK5	Sid related protein-like	1921	0.514836	0.754815	6	Cyspro(1-196) SidE2(237-463) ADPrib(598-907) SdeAhel(908-1119) SdeA3HB(1120-1224) SdeA3HB(1225-1921)
43	lpg2157	AVR58_10790	Yes	Q5ZTK4	Ubiquitinating/deubiquitinating enzyme SdeA (Effector protein SdeA) [Includes: Deubiquitinase, DUB, EC 3.4.22.- (Deneddylase) (Deubiquitinating enzyme); Ubiquitin transferase, EC 2.3.2.-; Mono-ADP-ribosyltransferase, mART, EC 2.4.2.31 ]	1499	0.786524	0.786524	5	Cyspro(1-196) SidE2(238-587) ADPrib(588-904) SdeAhel(901-1100) SdeA3HB(1101-1499)
44	lpg2199	AVR58_10990	Yes	Q5ZTG3	Uncharacterized protein	193	0	0	1	HR(1-182)	HR
45	lpg2298	AVR58_11490	Yes	Q5ZT67	Inclusion membrane protein A	425	0	0	1	HR(1-425)	HR
46	lpg2322	AVR58_11615	Yes	Q5ZT43	Cardiac ankyrin repeat protein	641	0	0.0686427	3	Pkin(1-102) HR(103-204) ARM(205-622)
47	lpg2410	AVR58_12080	Yes	Q5ZSV6	Hypothetical, patatin-like phospholipase	665	0	0.338346	3	New?(23-51+404-459) PhosphoLip(53-403) WYR(513-655)
48	lpg2425	AVR58_12155	Yes	Q5ZSU1	Uncharacterized protein	266	0	0	1	HR(125-266)	HR
49	lpg2461	AVR58_12345	Yes	Q5ZSQ6	Uncharacterized protein	205	0	0	1	Zinc(1-205)
50	lpg2464	AVR58_12360	Yes	Q5ZSQ3	Multifunctional virulence effector protein DrrA (Defects in Rab1 recruitment protein A) [Includes: Protein adenylyltransferase, AMPylator, EC 2.7.7.n1 (Protein guanylyltransferase, GMPylator, EC 2.7.7.n6); Rab1 guanine nucleotide exchange factor ]	647	0.98609	0.98609	3	NucTran(1-200) SidMDG(216-532) SidMC(533-647)
51	lpg2482	AVR58_12450	Yes	Q5ZSN5	SdbC	448	0	0.430804	2	ab_hydro(1-348) SdbCC(349-448)
52	lpg2490	AVR58_12495	Yes	Q5ZSM7	LepB	1294	0.48068	0.48068	4	Pkin(1-323) LepBN(328-500) LepBC(530-617) HR(620-1294)
53	lpg2504	AVR58_12580	Yes	Q5ZSL3	Uncharacterized protein	942	0.998938	0.998938	5	UDPGluco(1-51+427-568) New?(52-137+228-247) HR(138-227) HR(264-393) UDPGluco(577-857)
54	lpg2519	AVR58_12655	Yes	Q5ZSJ8	Uncharacterized protein	186	0	0	1	HR(1-186)	HR
55	lpg2523	AVR58_12675	Yes	Q5ZSJ4	SidE_PDE domain-containing protein	779	0	0.342747	3	ADPrib(5-324) HR(347-479) SidE2(493-761)
56	lpg2527	AVR58_12695	Yes	Q5ZSJ0	Uncharacterized protein	540	0	0	3	HR(1-93) New?(94-311) HR(348-479)	HR,New
57	lpg2552	AVR58_12830	Yes	Q5ZSG5	Uncharacterized protein	555	0	0	2	TM(1-115) HR(116-413)	TM,HR
58	lpg2603	AVR58_13090	Yes	Q5ZSB6	DrrA_P4M domain-containing protein	413	0.726392	0.961259	3	Cystatin(1-62) Pkin(63-325) SidMC(326-413)
59	lpg2813	AVR58_14125	Yes	Q5ZRR7	VipE	286	0.531469	0.531469	2	VipE(1-156) HR(157-254)
60	lpg2828	AVR58_14200	Yes	Q5ZRQ2	Uncharacterized protein	418	0	0	1	HR(1-418)	HR
61	lpg2829	AVR58_14205	Yes	Q5ZRQ1	SidH	2225	0	0	1	HR(1-2225)	HR
62	lpg2862	AVR58_14370	Yes	Q5ZRL9	Coiled-coil containing protein	636	0.998428	0.998428	3	HR(1-77) HR(109-194) NucDiStran(195-636)
63	lpg2879	AVR58_14460	Yes	Q5ZRK2	Uncharacterized protein	577	0	0	1	CysZ(1-577)
64	lpg2975	AVR58_14985	Yes	Q5ZRA8	Uncharacterized protein	871	0.664753	0.664753	2	Pkin(1-579) HR(586-858)
65	lpg0008	AVR58_00040	No	Q5ZZK2	Uncharacterized protein	419	0.78043	0.78043	1	ARM(1-347)
66	lpg0012	AVR58_00060	No	Q5ZZJ8	Uncharacterized protein	525	0	0	1	New?(1-474)	New
67	lpg0021	AVR58_00105	No	Q5ZZI9	Alpha helix protein	159	0	0.981132	2	DUF615N(1-86) DUF615C(87-159)
68	lpg0030	AVR58_00150	No	Q5ZZI0	Uncharacterized protein	296	0	0	2	DnaJ(1-88) HR(154-296)
69	lpg0035	AVR58_00170	No	Q5ZZH5	Uncharacterized protein	118	0	0	1	BetaHel(22-118)
70	lpg0041	AVR58_00200	No	Q5ZZG9	Peptidase M12B domain-containing protein	742	0	0	5	Zinc(24-173) Zinc(174-351) Imm(352-547) Imm(548-651) Imm(652-742)
71	lpg0045	AVR58_00230	No	Q5ZZG5	Uncharacterized protein	70	0	0	1	diso(1-70)	diso
72	lpg0046	AVR58_00235	No	Q5ZZG4	Uncharacterized protein	132	0	0	1	Hom(37-132)
73	lpg0056	AVR58_00285	No	Q5ZZF4	Peptidase_C39_2 domain-containing protein	239	0	0	1	Cyspro(1-239)
74	lpg0059	AVR58_00300	No	Q5ZZF1	Uncharacterized protein	363	0	0	2	TM(1-289) diso(290-363)	TM,diso
75	lpg0081	AVR58_00415	No	Q5ZZD0	Uncharacterized protein	441	0.938776	0.938776	1	Macro(19-430)
76	lpg0082	AVR58_00420	No	Q5ZZC9	Uncharacterized protein	152	0	0	1	HR(11-144)	HR
77	lpg0096	AVR58_00490	No	Q5ZZB5	Uncharacterized protein	397	0.521411	0.521411	2	HAD(2-204) TM(260-320)
78	lpg0103	AVR58_00525	No	Q5ZZA8	N-terminal acetyltransferase, GNAT family	286	0.996503	0.996503	1	AcylC10(1-286)
79	lpg0107	AVR58_00545	No	Q5ZZA4	DUF155 domain-containing protein	268	0	0	2	TATAboxb(1-116) HR(117-268)
80	lpg0112	AVR58_00565	No	Q5ZZ99	Uncharacterized protein	1072	0	0	1	ARM(1-1025)
81	lpg0126	AVR58_00635	No	Q5ZZ85	Ninein	1102	0	0	4	Cyspro(1-161) SH3(162-253) ARM(254-585) HR(586-1066)
82	lpg0130	AVR58_00655	No	Q5ZZ81	Uncharacterized protein	822	0	0.989051	3	PinPh(1-192+310-671) PInPhins(193-309) PInPhC(672-822)
83	lpg0135	AVR58_00680	No	Q5ZZ76	SdhB	1865	0	0	1	HR(1-1865)	HR
84	lpg0160	AVR58_00815	No	Q5ZZ51	Uncharacterized protein	325	0.612308	0.612308	2	Cyspro(12-195) HR(214-325)
85	lpg0170	AVR58_00860	No	Q5ZZ41	Probable ABC transport system permease protein	251	0	0	1	TIIExp(1-251)
86	lpg0171	AVR58_00865	No	Q5ZZ40	FBOX-containing protein	188	0	0	2	Fbox(16-65) TM(87-136)
87	lpg0172	AVR58_00870	No	Q5ZZ39	Uncharacterized protein	232	0	0	2	New?(1-109) Hom(152-211)
88	lpg0181	AVR58_00915	No	Q5ZZ30	NAD(+)--arginine ADP-ribosyltransferase Lart1, EC 2.4.2.31 (Legionella ADP-ribosyltransferase 1, Legionella ART 1) (Mono-ADP-ribosyltransferase, Mono-ART, mART)	303	0	0	1	ADPrib(33-272)
89	lpg0191	AVR58_00960	No	Q5ZZ20	Uncharacterized protein	317	0	0	3	HR(1-120) LPG1496N(121-248) HR(249-317)
90	lpg0195	AVR58_00975	No	Q5ZZ16	Uncharacterized protein	330	0	0	2	ChaN(9-230) HTH(231-330)
91	lpg0196	AVR58_00980	No	Q5ZZ15	Uncharacterized protein	417	0	0	2	Cyspro(1-157+252-358) HR(158-251)
92	lpg0208	AVR58_01035	No	Q5ZZ03	Non-specific serine/threonine protein kinase, EC 2.7.11.1	961	0.462019	0.462019	3	Pkin(1-408) ARM(409-790) ARM(791-946)
93	lpg0209	AVR58_01040	No	Q5ZZ02	Uncharacterized protein	655	0	0.177099	1	ARM(42-638)
94	lpg0210	AVR58_01045	No	Q5ZZ01	Uncharacterized protein	195	0	0	1	ARM(1-195)
95	lpg0227	AVR58_01130	No	Q5ZYY4	Uncharacterized protein	368	0	0.703804	2	Cyspro(1-85+213-262) HR(86-212)
96	lpg0240	AVR58_01195	No	Q5ZYX1	DNA repair protein	255	0	0	1	HTH(1-196)
97	lpg0246	AVR58_01225	No	Q5ZYW5	Uncharacterized protein	241	0	0	2	TM(51-120) dsRNAb(142-230)
98	lpg0254	AVR58_01265	No	Q5ZYV7	Uncharacterized protein	175	0	0	1	IIB(14-164)
99	lpg0260	AVR58_01295	No	Q5ZYV1	Uncharacterized protein	132	0	0	1	HR(14-132)	HR
100	lpg0276	AVR58_01380	No	Q5ZYT5	Ras GEF	479	0	0	1	RasGEF(6-385)
101	lpg0279	AVR58_01395	No	Q5ZYT2	Uncharacterized protein	388	0	0	2	BacChMutY(1-196+290-388) RIFT(197-289)
102	lpg0284	AVR58_01420	No	Q5ZYS7	Uncharacterized protein	374	0	0	1	Cyspro(58-290)
103	lpg0285	AVR58_01425	No	Q5ZYS6	Uncharacterized protein	220	0	0	1	Cyspro(1-181)
104	lpg0301	AVR58_01510	No	Q5ZYR1	Uncharacterized protein	181	0	0.685083	1	MFPT(36-157)
105	lpg0364	AVR58_01800	No	Q5ZYK8	PilZ domain-containing protein	101	0.990099	0.990099	1	RIFT/FMN(8-101)
106	lpg0365	AVR58_01805	No	Q5ZYK7	Uncharacterized protein	896	0	0	1	ARM(7-825)
107	lpg0375	AVR58_01855	No	Q5ZYJ7	Uncharacterized protein	199	0	0	1	HAD(17-199)
108	lpg0393	AVR58_01945	No	Q5ZYH9	HBD domain-containing protein	287	0.996516	0.996516	2	VPS9(1-166) LPG0393hel(167-258)
109	lpg0403	AVR58_01990	No	Q5ZYG9	Ankyrin repeat-containing protein	502	0	0.432271	2	Cyspro(38-282) Ank(283-478)
110	lpg0404	AVR58_01995	No	Q5ZYG8	Amino acid antiporter	467	0	0.995717	1	SNF(1-467)
111	lpg0405	AVR58_02000	No	Q5ZYG7	Uncharacterized protein	174	0	0	1	Pric(1-174)
112	lpg0422	AVR58_02090	No	Q5ZYF0	Glucan 1,4-alpha-glucosidase, EC 3.2.1.3	427	0	0.948478	1	Ator/GH15(12-423)
113	lpg0436	AVR58_02160	No	Q5ZYD6	Ankyrin repeat-containing protein	266	0.413534	0.413534	1	Ank(9-193)
114	lpg0439	AVR58_02170	No	Q5ZYD3	Uncharacterized protein	339	0.631268	0.631268	2	TM(1-70) HIT(85-295)
115	lpg0515	AVR58_02545	No	Q5ZY57	Phytanoyl-CoA dioxygenase	310	0	0.893548	1	BetaHel/PhyH(13-291)
116	lpg0518	AVR58_02560	No	Q5ZY54	Uncharacterized protein	282	0	0	1	TM(1-269)	TM
117	lpg0519	AVR58_02565	No	Q5ZY53	Uncharacterized protein	720	0	0	2	HR(1-178+286-661) New?(179-285)	HR,New
118	lpg0550	AVR58_02705	No	Q5ZY24	Cyclic nucleotide-binding domain-containing protein	738	0	0.789973	3	HR(8-90) Ross/Nuc(95-533) BetaHel/cNMPb(540-738)
119	lpg0563	AVR58_02775	No	Q5ZY12	Phasin_2 domain-containing protein	97	0	0	1	HR(1-97)	HR
120	lpg0581	AVR58_02840	No	Q5ZXZ9	Uncharacterized protein	61	0	0	1	diso(1-61)	diso
121	lpg0621	AVR58_03045	No	Q5ZXW0	SidA	474	0	0	1	TM(7-363)	TM
122	lpg0634	AVR58_03110	No	Q5ZXU7	Uncharacterized protein	445	0.997753	0.997753	2	LPG1851(7-178) LPG1851(179-396)
123	lpg0645	AVR58_03160	No	Q5ZXT6	Uncharacterized protein	681	0	0.346549	4	SerMC(1-124) Imm(125-216) Ank(217-476) SerMC(530-681)
124	lpg0670	AVR58_03285	No	Q5ZXR1	PNPLA domain-containing protein	341	0	0.13783	1	PhosphoLip(1-341)
125	lpg0696	AVR58_03415	No	Q5ZXN5	Phosphocholine hydrolase Lem3, EC 3.1.3.- (Dephosphocholinase Lem3)	552	0.998188	0.998188	2	ThrPho2C(1-387) HR(388-552)
126	lpg0716	AVR58_03515	No	Q5ZXL5	Uncharacterized protein	331	0	0	1	TM(4-320)	TM
127	lpg0717	AVR58_03520	No	Q5ZXL4	Uncharacterized protein	153	0	0	1	New?(24-153)	New
128	lpg0733	AVR58_03600	No	Q5ZXJ8	Uncharacterized protein	474	0	0	3	HR(1-158) New?(159-272) LPG2148ins(273-364)
129	lpg0770	AVR58_03780	No	Q5ZXG1	Uncharacterized protein	505	0	0	2	UDPGluco(1-306) UDPGluco(307-505)
130	lpg0788	AVR58_03865	No	Q5ZXE3	Uncharacterized protein	388	0	0	1	SGNHhydro(43-381)
131	lpg0796	AVR58_03905	No	Q5ZXD5	Uncharacterized protein	216	0	0	2	Fbox(21-70) ADPrib(71-208)
132	lpg0823	AVR58_04040	No	Q5ZXA9	Neurogenic locus notch protein homolog	111	0.990991	0.990991	1	diso(1-111)	diso
133	lpg0921	AVR58_04535	No	Q5ZX12	Uncharacterized protein	414	0	0	2	DnaJ(1-157) HR(309-402)
134	lpg0926	AVR58_04560	No	Q5ZX07	Uncharacterized protein	336	0	0	1	HR(1-208)	HR
135	lpg0945	AVR58_04655	No	Q5ZWY8	Gala protein type 1, 3 or 4	295	0.99661	0.99661	1	LRR(1-250)
136	lpg0952	AVR58_04690	No	Q5ZWY2	Phosphoesterase	292	0	0.568493	1	PhosphoLip(1-292)
137	lpg0963	AVR58_04745	No	Q5ZWX1	Uncharacterized protein	413	0	0	2	TM(230-290) LPG1851(1-186+322-334)
138	lpg0967	AVR58_04765	No	Q5ZWW7	Uncharacterized protein	183	0	0	1	HR(1-183)	HR
139	lpg0968	AVR58_04770	No	Q5ZWW6	Uncharacterized protein	564	0.998227	0.998227	2	SidK(1-266) HR(267-564)
140	lpg1001	AVR58_04940	No	Q5ZWT4	Uncharacterized protein	195	0	0	2	HR(33-115) PilP(118-189)
141	lpg1083	AVR58_05340	No	Q5ZWK2	Uncharacterized protein	227	0.995595	0.995595	1	New?(1-227)	New
142	lpg1098	AVR58_05420	No	Q5ZWI7	Uncharacterized protein	63	0	0	1	TM(1-63)	TM
143	lpg1099	AVR58_05425	No	Q5ZWI6	Uncharacterized protein	152	0	0	1	TM(1-152)	TM
144	lpg1101	AVR58_05435	No	Q5ZWI4	DrrA_P4M domain-containing protein	322	0.667702	0.97205	2	HAD(17-209) SidMC(223-317)
145	lpg1106	AVR58_05460	No	Q5ZWH9	Uncharacterized protein	424	0	0	1	Ank(26-424)
146	lpg1108	AVR58_05470	No	Q5ZWH7	Putative lipase	293	0.856655	0.856655	1	ab_hydro(10-264)
147	lpg1109	AVR58_05475	No	Q5ZWH6	Uncharacterized protein	686	0	0	1	ARM(161-679)
148	lpg1110	AVR58_05485	No	Q5ZWH5	Uncharacterized protein	231	0	0	1	Cyspro(7-207)
149	lpg1111	AVR58_05490	No	Q5ZWH4	Uncharacterized protein	212	0.575472	0.575472	1	Ubox(1-103)
150	lpg1120	AVR58_05540	No	Q5ZWG5	Uncharacterized protein	588	0	0	2	Cyspro(1-257) HR(258-449)
151	lpg1121	AVR58_05545	No	Q5ZWG4	Uncharacterized protein	244	0	0	2	Lem22(1-96) RavZC(130-242)
152	lpg1124	AVR58_05565	No	Q5ZWG1	Uncharacterized protein	196	0	0	1	HR(12-179)	HR
153	lpg1129	AVR58_05590	No	Q5ZWF6	Uncharacterized protein	519	0.229287	0.229287	3	Casp(1-227) SH2(228-352) diso(353-519)
154	lpg1144	AVR58_05670	No	Q5ZWE1	Uncharacterized protein	157	0	0	1	diso(1-157)	diso
155	lpg1145	AVR58_05675	No	Q5ZWE0	Uncharacterized protein	769	0	0.314694	3	ARM(14-392+533-627) AnkHins(393-532) PLPtransC(668-760)
156	lpg1147	AVR58_05685	No	Q5ZWD8	N-acetyltransferase domain-containing protein	167	0	0.287425	1	AcylC(12-167)
157	lpg1148	AVR58_05690	No	Q5ZWD7	LupA domain-containing protein	494	0.382591	0.382591	2	Cyspro(1-304) TM(360-420)
158	lpg1151	AVR58_05705	No	Q5ZWD4	Uncharacterized protein	490	0	0	2	UDPGluco(1-185) UDPGluco(186-467)
159	lpg1152	AVR58_05710	No	Q5ZWD3	Uncharacterized protein	276	0	0	1	HR(114-260)	HR
160	lpg1158	AVR58_05740	No	Q5ZWC7	Uncharacterized protein	244	0	0	3	ACPbtran(1-76) PLPtransC(77-194) HR(195-236)
161	lpg1166	AVR58_05785	No	Q5ZWB9	Uncharacterized protein	662	0	0	1	HR(26-478+547-654)	HR
162	lpg1171	AVR58_05810	No	Q5ZWB4	Uncharacterized protein	139	0	0	1	HR(1-130)	HR
163	lpg1227	AVR58_06095	No	Q5ZW60	PNPLA domain-containing protein	598	0.215719	0.727425	2	PhosphoLip(14-449) HR(490-572)
164	lpg1273	AVR58_06335	No	Q5ZW15	Uncharacterized protein	354	0	0	2	Imm(59-191+294-349) HR(192-243)
165	lpg1312	AVR58_06535	No	Q5ZVX6	Coiled-coil-containing protein	1124	0	0	6	HR(1-17+58-180) LPG2148ins(209-300) PLPtransC(351-527) RIFT/PUA(548-636) CheY(721-772+897-1012) HR(773-894)
166	lpg1316	AVR58_06555	No	Q5ZVX2	Uncharacterized protein	340	0	0	1	Pkin(42-328)
167	lpg1317	AVR58_06560	No	Q5ZVX1	Uncharacterized protein	295	0	0	1	Pkin(13-295)
168	lpg1318	AVR58_06565	No	Q5ZVX0	Uncharacterized protein	660	0	0	3	Osmo(18-229+463-501) HR(230-462) Imm(502-660)
169	lpg1328	AVR58_06615	No	Q5ZVW1	Thaumatin domain-containing protein	802	0	0	5	Imm(41-140) Imm(141-250) Imm(251-370) Osmo(371-553+753-802) Lamina(554-752)
170	lpg1354	AVR58_06745	No	Q5ZVT6	Uncharacterized protein	391	0	0	2	SGNHhydro(1-300) HR(301-391)
171	lpg1356	AVR58_06755	No	Q5ZVT4	TPR repeat protein	376	0	0.93883	1	ARM(1-376)
172	lpg1377	AVR58_06860	No	Q5ZVR3	Ribosomal silencing factor RsfS	112	0	0.901786	1	NucTran(1-112)
173	lpg1387	AVR58_06910	No	Q5ZVQ3	Uncharacterized protein	469	0	0	2	Cyspro(1-139+359-462) HR(140-358)
174	lpg1408	AVR58_07015	No	Q5ZVN2	Choline kinase	380	0	0.797368	2	Fbox(17-51) Pkin(52-371)
175	lpg1449	AVR58_07220	No	Q5ZVJ1	Dus domain-containing protein	870	0	0	4	BPI(75-266) Imm(267-385) TIM(386-730) HR(731-843)
176	lpg1453	AVR58_07240	No	Q5ZVI7	Uncharacterized protein	172	0	0	1	HR(27-126)	HR
177	lpg1484	AVR58_07395	No	Q5ZVF6	Uncharacterized protein	249	0	0	2	PLPtransC(1-89) HisKinSen(90-213)
178	lpg1491	AVR58_07430	No	Q5ZVE9	Uncharacterized protein	413	0	0	3	HTH(21-99) HTH(110-187) HR(201-377)
179	lpg1496	AVR58_07450	No	Q5ZVE4	SidE_PDE domain-containing protein	598	0.998328	0.998328	3	LPG1496N(1-129) LPG1496N(152-297) SidE2(298-598)
180	lpg1499	AVR58_07465	No	Q5ZVE1	Uncharacterized protein	177	0	0	1	HR(22-177)	HR
181	lpg1525	AVR58_07595	No	Q5ZVB5	CAAX amino terminal protease family protein	401	0	0.321696	2	BetaHel/cNMPb(23-167) RPA3313(168-401)
182	lpg1527	AVR58_07605	No	Q5ZVB3	Uncharacterized protein	151	0	0	1	TM(1-151)	TM
183	lpg1551	AVR58_07725	No	Q5ZV89	Uncharacterized protein	243	0	0	1	New?(143-241)	New
184	lpg1578	AVR58_07865	No	Q5ZV62	Uncharacterized protein	149	0	0	1	PHl(1-149)
185	lpg1588	AVR58_07920	No	Q5ZV52	Coiled-coil-containing protein	672	0	0	3	HR(1-164) New?(165-479) HR(523-634)	HR,New
186	lpg1598	AVR58_07970	No	Q5ZV42	Uncharacterized protein	353	0	0	1	HTH(1-353)
187	lpg1602	AVR58_07985	No	Q5ZV40	Leucine-rich repeat-containing protein	428	0	0.92757	1	LRR(1-428)
188	lpg1621	AVR58_08080	No	Q5ZV21	Uncharacterized protein	439	0.799544	0.799544	2	Cyspro(11-347) TM(360-439)
189	lpg1633	AVR58_08140	No	Q5ZV09	PAP2_C domain-containing protein	218	0	0	1	PAP2(1-218)
190	lpg1639	AVR58_08170	No	Q5ZV03	Uncharacterized protein	419	0	0	3	BleRDD(38-186) BleRDD(187-299) BleRDD(300-400)
191	lpg1642	AVR58_08185	No	Q5ZV00	SidB	417	0	0.278177	1	ab_hydro(1-417)
192	lpg1654	AVR58_08245	No	Q5ZUY8	Uncharacterized protein	371	0	0	1	ARM(1-311)
193	lpg1660	AVR58_08275	No	Q5ZUY2	Leucine-rich repeat-containing protein	493	0	0.543611	1	LRR(1-425)
194	lpg1661	AVR58_08280	No	Q5ZUY1	HGSNAT_cat domain-containing protein	372	0	0	1	TM(2-372)	TM
195	lpg1663	AVR58_08290	No	Q5ZUX9	Uncharacterized protein	166	0	0	1	HR(20-134)	HR
196	lpg1666	AVR58_08305	No	Q5ZUX6	Uncharacterized protein	467	0	0	2	Ross/FAD_NAD(P)(13-245+349-403) FADredC(246-348)
197	lpg1667	AVR58_08310	No	Q5ZUX5	Uncharacterized protein	455	0	0.575824	2	EndopN(57-176) Zinc(177-455)
198	lpg1670	AVR58_08330	No	Q5ZUX2	Uncharacterized protein	296	0.972973	0.972973	1	LPG1670(1-280)
199	lpg1683	AVR58_08395	No	Q5ZUV9	Cysteine protease RavZ, EC 3.4.22.- (Region allowing vacuole colocalization protein Z)	502	0.998008	0.998008	2	Cyspro(29-325) RavZC(326-429)
200	lpg1684	AVR58_08400	No	Q5ZUV8	Uncharacterized protein	465	0	0	1	Pkin(51-416)
201	lpg1685	AVR58_08405	No	Q5ZUV7	Uncharacterized protein	289	0	0	1	LPG1670(5-289)
202	lpg1687	AVR58_08415	No	Q5ZUV5	Uncharacterized protein	400	0	0	1	RasGEF(1-400)
203	lpg1689	AVR58_08425	No	P37033	Uncharacterized protein lpg1689	208	0	0	1	TM(115-165)	TM
204	lpg1692	AVR58_08440	No	Q5ZUV0	Uncharacterized protein	436	0	0	4	Fbox(1-63) Ank(70-140+268-282) LPG2148ins(141-267) New?(283-421)
205	lpg1702	AVR58_08480	No	Q5ZUU0	Tpr	546	0	0.661172	2	LegC3N(1-290) TM(290-546)
206	lpg1716	AVR58_08550	No	Q5ZUS6	Uncharacterized protein	152	0	0	1	New?(1-103)	New
207	lpg1717	AVR58_08555	No	Q5ZUS5	Uncharacterized protein	562	0	0	2	HUP(1-261) Ank(262-522)
208	lpg1718	AVR58_08560	No	Q5ZUS4	Eukaryotic huntingtin interacting protein B	545	0.884404	0.911927	2	SET(81-255) Ank(256-544)
209	lpg1751	AVR58_08720	No	Q5ZUP2	Uncharacterized protein	436	0	0	2	LPG1851(43-255) HR(256-435)
210	lpg1752	AVR58_08725	No	Q5ZUP1	Uncharacterized protein	202	0	0	1	LPG1851(1-197)
211	lpg1776	AVR58_08845	No	Q5ZUL7	Uncharacterized protein	161	0	0	1	TM(1-161)	TM
212	lpg1797	AVR58_08955	No	Q5ZUK1	Uncharacterized protein	426	0	0	2	Cyspro(8-126+266-384) HR(127-265)
213	lpg1803	AVR58_08985	No	Q5ZUJ5	Uncharacterized protein	311	0	0	1	HR(1-247)	HR
214	lpg1822	AVR58_09085	No	Q5ZUH6	Uncharacterized protein	332	0	0	1	TM(1-332)	TM
215	lpg1836	AVR58_09155	No	Q5ZUG2	Coiled coil domain protein	472	0	0	2	HR(10-295+426-463) BacChMutO(296-425)
216	lpg1851	AVR58_09230	No	Q5ZUE7	Uncharacterized protein	220	0.854545	0.854545	1	LPG1851(1-197)
217	lpg1884	AVR58_09395	No	Q5ZUC3	Microtubule binding protein, putative	405	0	0	1	TM(1-405)	TM
218	lpg1888	AVR58_09415	No	Q5ZUB9	PLD phosphodiesterase domain-containing protein	443	0	0	2	PlipD(12-243) PlipD(244-443)
219	lpg1890	AVR58_09425	No	Q5ZUB7	Leucine-rich repeat-and coiled coil-containing protein	553	0.755877	0.775769	1	LRR(1-440)
220	lpg1895	AVR58_09450	No	Q5ZUB2	Uncharacterized protein	167	0	0	1	HR(13-163)	HR
221	lpg1907	AVR58_09510	No	Q5ZUA0	Uncharacterized protein	601	0	0	2	ab_hydro(1-343) TM(355-601)
222	lpg1909	AVR58_09520	No	Q5ZU98	Uncharacterized protein	331	0	0	2	Cyspro(1-215) HR(216-331)
223	lpg1924	AVR58_09595	No	Q5ZU83	Uncharacterized protein	930	0.568817	0.639785	4	Ank(1-186) Pkin(187-474) LegK7C(475-532) LegK7C(533-767)
224	lpg1925	AVR58_09600	No	Q5ZU82	Uncharacterized protein	881	0	0	5	DnaD(1-109) New?(110-320) New?(321-455) HR(456-528) Ank(529-821)
225	lpg1931	AVR58_09630	No	Q5ZU77	Uncharacterized protein	247	0	0	1	Casp(11-213)
226	lpg1933	AVR58_09640	No	Q5ZU75	Uncharacterized protein	204	0	0.995098	1	LRR(1-204)
227	lpg1947	AVR58_09710	No	Q5ZU61	Uncharacterized protein	249	0	0	1	HR(4-248)	HR
228	lpg1948	AVR58_09715	No	Q5ZU60	Leucine-rich repeat-and coiled coil-containing protein	330	0	0.875758	1	LRR(1-297)
229	lpg1949	AVR58_09720	No	Q5ZU59	Uncharacterized protein	446	0	0	2	Cyspro(6-327) HR(328-446)
230	lpg1953	AVR58_09740	No	Q5ZU55	Coiled-coil-containing protein	744	0	0	3	TipC(1-149) ARM(150-527) HR(527-687)
231	lpg1957	AVR58_09760	No	Q5ZU51	EbhA protein	439	0	0	1	HR(11-317)	HR
232	lpg1958	AVR58_09765	No	Q5ZU50	Leucine-rich repeat-containing protein	534	0	0.983146	1	LRR(1-534)
233	lpg1960	AVR58_09775	No	Q5ZU48	DUF5636 domain-containing protein	257	0.918288	0.918288	1	LPG1960(1-257)
234	lpg1962	AVR58_09785	No	Q5ZU46	Peptidyl-prolyl cis-trans isomerase, PPIase, EC 5.2.1.8	188	0	0.952128	1	ProIs(23-188)
235	lpg1963	AVR58_09790	No	Q5ZU45	Uncharacterized protein	699	0	0	4	HR(6-186+320-360) New?(187-320) HR(361-499) New?(522-681)	HR,New
236	lpg1964	AVR58_09795	No	Q5ZU44	Uncharacterized protein	436	0	0	2	New?(60-225) New?(226-404)	New
237	lpg1965	AVR58_09800	No	Q5ZU43	Uncharacterized protein	977	0	0	3	HR(1-389) Cyspro(390-611) ARM(632-951)
238	lpg1966	AVR58_09805	No	Q5ZU42	Uncharacterized protein	521	0	0	2	HR(1-250) Cyspro(251-470)
239	lpg1969	AVR58_09830	No	Q5ZU39	Uncharacterized protein	597	0	0	2	LegC3N(1-559) TM(425-490)
240	lpg1972	AVR58_09845	No	Q5ZU36	Uncharacterized protein	125	0	0	1	Kinet(1-111)
241	lpg1976	AVR58_09865	No	Q5ZU32	UVB-resistance protein UVR8	286	0	0.765734	1	7pro(31-235)
242	lpg1982	AVR58_09895	No	Q5ZU26	Uncharacterized protein	347	0	0.466859	2	FADredC(1-60) ARM(156-335)
243	lpg1986	AVR58_09915	No	Q5ZU22	Toprim domain-containing protein	937	0	0	4	DNAprim(22-123) Toprim(124-266) HR(267-633) ResN(652-677+732-937)
244	lpg1990	AVR58_09935	No	Q5ZU18	Uncharacterized protein	244	0	0	1	HR(50-213)	HR
245	lpg2048	AVR58_10230	No	Q5ZTW0	Uncharacterized protein	274	0	0	1	HR(1-171)	HR
246	lpg2073	AVR58_10365	No	Q5ZTT8	Uncharacterized protein	535	0	0	3	Imm(5-249) New?(250-380) HEPN(381-535)
247	lpg2128	AVR58_10645	No	Q5ZTN3	Uncharacterized protein	220	0	0	1	PInPhC(88-213)
248	lpg2131	AVR58_10660	No	Q5ZTN0	Ankyrin 3	167	0	0.57485	1	Ank(67-155)
249	lpg2137	AVR58_10690	No	Q5ZTM4	Calmodulin-dependent protein kinase, EC 2.7.11.17	538	0.327138	0.327138	2	Pkin(1-332) HR(333-491)
250	lpg2143	AVR58_10720	No	Q5ZTL8	Uncharacterized protein	313	0	0	2	SpoIIaa(1-126) Cyspro(127-313)
251	lpg2144	AVR58_10725	No	Q5ZTL7	F-box protein	172	0.97093	0.97093	2	Fbox(3-50) Ank(51-157)
252	lpg2147	AVR58_10740	No	Q5ZTL4	Uncharacterized protein	482	0.956432	0.956432	3	Cyspro(1-129+226-382) LPG2148ins(130-225) HR(415-476)
253	lpg2148	AVR58_10745	No	Q5ZTL3	Uncharacterized protein	392	0.931122	0.954082	2	Cyspro(1-108+204-362) LPG2148ins(109-203)
254	lpg2149	AVR58_10750	No	Q5ZTL2	Uncharacterized protein	119	0.991597	0.991597	1	LPG2149(1-119)
255	lpg2154	AVR58_10775	No	Q5ZTK7	Sid related protein-like	373	0.922252	0.954424	1	SidE2(1-314)
256	lpg2160	AVR58_10805	No	Q5ZTK1	Uncharacterized protein	455	0	0	2	New?(1-332) HR(333-433)	HR,New
257	lpg2164	AVR58_10825	No	Q5ZTJ7	Uncharacterized protein	142	0	0	1	TM(1-142)	TM
258	lpg2166	AVR58_10835	No	Q5ZTJ5	Uncharacterized protein	419	0	0	1	HR(1-356)	HR
259	lpg2176	AVR58_10885	No	Q5ZTI6	Probable sphingosine-1-phosphate lyase, S1PL, SP-lyase, SPL, EC 4.1.2.27 (Sphingosine-1-phosphate aldolase)	601	0.906822	0.906822	2	PLPtrans(103-420) PLPtransC(421-531)
260	lpg2182	AVR58_10915	No	Q5ZTI0	BG:DS09218.5 gene product	253	0	0.956522	1	Ross/SM(1-253)
261	lpg2200	AVR58_10995	No	Q5ZTG2	Uncharacterized protein	178	0	0	1	ACPbtran(1-169)
262	lpg2206	AVR58_11025	No	Q5ZTF6	Uncharacterized protein	366	0	0.822404	1	MPhos(27-366)
263	lpg2207	AVR58_11030	No	Q5ZTF5	Uncharacterized protein	407	0	0	2	LDtrans(43-233) New?(263-407)
264	lpg2210	AVR58_11045	No	Q5ZTF2	YARHG domain-containing protein	349	0.919771	0.919771	2	Bacp35(30-262) LPG2210C(263-349)
265	lpg2215	AVR58_11070	No	Q5ZTE7	Ankyrin repeat-containing protein	531	0	0	2	Cyspro(1-244) Ank(245-501)
266	lpg2216	AVR58_11075	No	Q5ZTE6	Purine NTPase, putative	590	0	0	1	HR(1-578)	HR
267	lpg2222	AVR58_11105	No	Q5ZTE0	TPR repeat protein, protein-protein interaction	375	0.810667	0.952	1	ARM(14-375)
268	lpg2223	AVR58_11110	No	Q5ZTD9	Uncharacterized protein	407	0	0	1	New?(1-384)	New
269	lpg2224	AVR58_11120	No	Q5ZTD8	UVB-resistance protein UVR8	593	0	0.74199	2	Fbox(12-69) 7pro(70-523)
270	lpg2239	AVR58_11200	No	Q5ZTC3	SidE_PDE domain-containing protein	1285	0	0	5	LPG2422hbun(1-153) SidE2(158-460) New?(513-730) Ank(731-1000) Ank(1001-1285)
271	lpg2244	AVR58_11225	No	Q5ZTB8	Uncharacterized protein	966	0	0	1	ARM(4-932)
272	lpg2248	AVR58_11250	No	Q5ZTB4	Uncharacterized protein	744	0.729839	0.729839	3	Cyspro(1-286) Cyspro(297-543) HR(617-734)
273	lpg2257	AVR58_11295	No	Q5ZTA5	Uncharacterized protein	216	0	0	1	PsbP(41-212)
274	lpg2266	AVR58_11340	No	Q5ZT96	Uncharacterized protein	183	0	0	1	CheY(1-183)
275	lpg2270	AVR58_11360	No	Q5ZT92	Oxidoreductase (NAD-dependent epimerase/dehydratase)	280	0	0.946429	1	Ross/NAD(P)(1-280)
276	lpg2271	AVR58_11365	No	Q5ZT91	DUF5638 domain-containing protein	216	0.50463	0.50463	2	LPG2271(1-166) TM(110-160)
277	lpg2283	AVR58_11425	No	Q5ZT79	Uncharacterized protein	132	0	0	1	diso(1-132)	diso
278	lpg2300	AVR58_11500	No	Q5ZT65	Ankyrin repeat domain protein	467	0.995717	0.997859	3	Ank(1-162) AnkHins(163-363) AnkHcap(364-467)
279	lpg2311	AVR58_11555	No	Q5ZT54	Interaptin	1159	0.768766	0.768766	2	RidL(2-857+1109-1147) AcylC(858-1108)
280	lpg2324	AVR58_11625	No	Q5ZT41	L-gulono-gamma-lactone oxidase, EC 1.1.3.8	642	0	0	2	FADbin(1-260) FADoxiC(261-636)
281	lpg2327	AVR58_11640	No	Q5ZT38	CG18304 gene product	297	0	0.23569	2	Lem22(7-91) HR(142-263)
282	lpg2328	AVR58_11645	No	Q5ZT37	Uncharacterized protein	127	0.685039	0.685039	1	Lem22(1-103)
283	lpg2344	AVR58_11725	No	Q5ZT21	Uncharacterized protein	171	0.777778	0.777778	1	HR(1-171)	HR
284	lpg2351	AVR58_11765	No	Q5ZT14	Uncharacterized protein	283	0	0	2	HR(1-102) ARM(103-265)
285	lpg2359	AVR58_11805	No	Q5ZT06	Uncharacterized protein	147	0	0.993197	1	YqeY(1-147)
286	lpg2364	AVR58_11830	No	Q5ZT02	Uncharacterized protein	121	0	0	1	BRCT(17-121)
287	lpg2370	AVR58_11860	No	Q5ZSZ6	HipA_C domain-containing protein	312	0.996795	0.996795	1	Pkin(1-312)
288	lpg2371	AVR58_11865	No	Q5ZSZ5	Uncharacterized protein	204	0	0	1	LysIInh(2-185)
289	lpg2372	AVR58_11875	No	Q5ZSZ4	Uncharacterized protein	422	0	0	3	HR(1-106) CheY(107-278) New?(279-422)
290	lpg2375	AVR58_11905	No	Q5ZSZ1	Uncharacterized protein	157	0	0	1	RibH(1-149)
291	lpg2382	AVR58_11940	No	Q5ZSY4	Uncharacterized protein	484	0	0	1	ProtAntiP(1-453)
292	lpg2385	AVR58_11955	No	Q5ZSY1	Uncharacterized protein	595	0	0	4	New?(1-156) HR(157-290) HR(312-447) PInPhC(466-595)
293	lpg2391	AVR58_11985	No	Q5ZSX5	SdbC	434	0.175115	0.175115	2	ab_hydro(1-336) SdbCC(337-403)
294	lpg2392	AVR58_11990	No	Q5ZSX4	Leucine-rich repeat-containing protein	294	0	0.982993	1	LRR(1-253)
295	lpg2395	AVR58_12005	No	Q5ZSX1	Uncharacterized protein	119	0	0	1	diso(1-119)	diso
296	lpg2400	AVR58_12030	No	Q5ZSW6	Leucine-rich repeat-containing protein	354	0.997175	0.997175	1	LRR(1-314)
297	lpg2403	AVR58_12045	No	Q5ZSW3	Uncharacterized protein	179	0	0	1	FlikC(42-151)
298	lpg2406	AVR58_12060	No	Q5ZSW0	Uncharacterized protein	365	0	0	1	Fic(46-359)
299	lpg2407	AVR58_12065	No	Q5ZSV9	Uncharacterized protein	101	0	0	1	HR(1-101)	HR
300	lpg2409	AVR58_12075	No	Q5ZSV7	DUF4116 domain-containing protein	272	0	0	1	ARM(41-203)
301	lpg2411	AVR58_12085	No	Q5ZSV5	Uncharacterized protein	275	0	0	1	HR(1-275)	HR
302	lpg2416	AVR58_12110	No	Q5ZSV0	Ankyrin repeat family protein	368	0.997283	0.997283	1	pAnk(1-368)
303	lpg2420	AVR58_12130	No	Q5ZSU6	N-acetyltransferase domain-containing protein	183	0	0	1	AcylC(14-82+102-183)
304	lpg2422	AVR58_12140	No	Q5ZSU4	DUF5621 domain-containing protein	753	0.998672	0.998672	5	ab_hydro(12-294) LPG2422ahydro(295-426) LPG2422hbun(427-510) LPG2422hbun(511-624) LPG2422hbun(625-720)
305	lpg2424	AVR58_12150	No	Q5ZSU2	Uncharacterized protein	448	0	0	3	CofC2c(1-151) CofC2c(175-283) PLPtransC(284-424)
306	lpg2433	AVR58_12200	No	Q5ZST3	Uncharacterized protein	582	0	0	2	Cyspro(1-249) ARM(250-471)
307	lpg2434	AVR58_12205	No	Q5ZST2	Cupin type-2 domain-containing protein	161	0	0.937888	1	BetaHel(13-155)
308	lpg2443	AVR58_12250	No	Q5ZSS3	Uncharacterized protein	179	0	0	1	Lipoc(49-179)
309	lpg2444	AVR58_12255	No	Q5ZSS2	Uncharacterized protein	183	0	0	1	HR(1-135)	HR
310	lpg2452	AVR58_12295	No	Q5ZSR5	Ankyrin repeat-containing protein	921	0	0.256243	3	New?(1-202+309-450) EF(208-299) Ank(485-921)
311	lpg2455	AVR58_12315	No	Q5ZSR2	Uncharacterized protein	209	0	0	1	Ubox(30-128)
312	lpg2456	AVR58_12320	No	Q5ZSR1	Ankyrin repeat-containing protein	471	0.997877	0.997877	2	Ank(1-166) AnkHins(167-466)
313	lpg2460	AVR58_12340	No	Q5ZSQ7	Uncharacterized protein	127	0	0.952756	1	NTF2(1-127)
314	lpg2465	AVR58_12365	No	Q5ZSQ2	Adenosine monophosphate-protein hydrolase SidD, De-AMPylase SidD, DeAMPylase SidD, EC 3.1.4.- (Adenylyl-[Rab1] hydrolase)	507	0.927022	0.927022	2	ThrPho2C(38-337) HR(338-501)
315	lpg2498	AVR58_12545	No	Q5ZSL9	DUF5636 domain-containing protein	298	0	0	1	LPG1960(14-272)
316	lpg2505	AVR58_12585	No	Q5ZSL2	Uncharacterized protein	289	0.99654	0.99654	1	LPG1670(1-277)
317	lpg2508	AVR58_12600	No	Q5ZSK9	Uncharacterized protein	807	0	0.959108	3	SidJN(72-252) Pkin(58-71+257-698) SidJC(699-755)
318	lpg2509	AVR58_12605	No	Q5ZSK8	SdeD	382	0.997382	0.997382	1	SidE2(1-320)
319	lpg2510	AVR58_12610	No	Q5ZSK7	SdcA	905	0.590055	0.998895	3	SidCN(1-602) SidClipb(608-721) SidCC(722-874)
320	lpg2511	AVR58_12615	No	Q5ZSK6	SidC, interaptin	917	0.998909	0.998909	3	SidCN(1-607) SidClipb(615-730) SidCC(731-872)
321	lpg2525	AVR58_12685	No	Q5ZSJ2	F-box domain-containing protein	444	0	0	2	Fbox(10-67) Ank(76-441)
322	lpg2526	AVR58_12690	No	Q5ZSJ1	Uncharacterized protein	415	0.946988	0.946988	1	Macro(1-380)
323	lpg2529	AVR58_12705	No	Q5ZSI8	Uncharacterized protein	560	0.726786	0.726786	3	Cyspro(1-303) HR(304-408) HR(463-560)
324	lpg2538	AVR58_12755	No	Q5ZSH9	Uncharacterized protein	471	0	0	2	Cyspro(25-94+193-463) MacroT(95-194)
325	lpg2539	AVR58_12760	No	Q5ZSH8	Uncharacterized protein	135	0	0	1	UBCl(1-100)
326	lpg2541	AVR58_12770	No	Q5ZSH6	Uncharacterized protein	275	0	0	1	ChaN(1-249)
327	lpg2546	AVR58_12800	No	Q5ZSH1	Uncharacterized protein	465	0	0	2	HUP(1-277) HR(278-464)
328	lpg2555	AVR58_12845	No	Q5ZSG2	Uncharacterized protein	280	0	0	1	HAD(1-181)
329	lpg2556	AVR58_12850	No	Q5ZSG1	Protein kinase domain-containing protein	462	0	0.794372	2	Pkin(1-320) HR(358-427)
330	lpg2577	AVR58_12955	No	Q5ZSE2	Uncharacterized protein	243	0	0	1	IIB(67-198)
331	lpg2584	AVR58_12995	No	Q5ZSD5	SidF, inhibitor of growth family, member 3	912	0.832237	0.832237	2	PinPh(1-744) TM(760-810)
332	lpg2586	AVR58_13005	No	Q5ZSD3	Cysteine protease, papain C1 family	364	0	0.826923	1	Cyspro(2-352)
333	lpg2587	AVR58_13010	No	Q5ZSD2	Probable thermolabile hemolysin	516	0	0.693798	2	SGNHhydro(4-382) HR(396-513)
334	lpg2588	AVR58_13015	No	Q5ZSD1	Acid sphingomyelinase-like phosphodiesterase	385	0	0.755844	1	MPhos(21-385)
335	lpg2591	AVR58_13030	No	Q5ZSC8	Uncharacterized protein	165	0	0	1	ARM(6-134)
336	lpg2628	AVR58_13215	No	Q5ZS91	Membrane protein	250	0	0	1	HUP(69-209)
337	lpg2637	AVR58_13260	No	Q5ZS82	Uncharacterized protein	403	0	0	1	HR(1-342)	HR
338	lpg2638	AVR58_13265	No	Q5ZS81	Uncharacterized protein	460	0	0	2	New?(1-280) HR(283-386+413-435)	HR,New
339	lpg2678	AVR58_13470	No	Q5ZS41	Methyltranfer_dom domain-containing protein	265	0	0.562264	1	Ross/SM(1-265)
340	lpg2692	AVR58_13540	No	Q5ZS27	Uncharacterized protein	176	0	0	1	HR(1-176)	HR
341	lpg2694	AVR58_13550	No	Q5ZS25	Phytanoyl-CoA dioxygenase	276	0	0.981884	1	BetaHel(1-276)
342	lpg2718	AVR58_13680	No	Q5ZS02	Uncharacterized protein	520	0.834615	0.834615	1	MPhos(1-460)
343	lpg2720	AVR58_13690	No	Q5ZS00	cNMP binding domain-containing protein	343	0	0.44898	2	BetaHel(1-151) BetaHel(152-343)
344	lpg2744	AVR58_13805	No	Q5ZRX7	Uncharacterized protein	389	0	0	3	ARM(1-121) SpoIIaa(157-262) HR(273-389)
345	lpg2745	AVR58_13810	No	Q5ZRX6	Uncharacterized protein	655	0	0	1	ARM(9-644)
346	lpg2759	AVR58_13860	No	Q5ZRW7	Uncharacterized protein	488	0	0	2	HR(14-136) ARM(137-468)
347	lpg2762	AVR58_13875	No	Q5ZRW4	Uncharacterized protein	238	0	0	1	Casp(11-171)
348	lpg2793	AVR58_14030	No	Q5ZRT5	Interaptin	1151	0	0	2	HR(1-555) Ank(914-1147)
349	lpg2804	AVR58_14080	No	Q5ZRS6	Uncharacterized protein	437	0	0	1	TM(1-376)	TM
350	lpg2806	AVR58_14090	No	Q5ZRS4	Uncharacterized protein	460	0	0	1	TM(1-307)	TM
351	lpg2815	AVR58_14135	No	Q5ZRR5	Uncharacterized protein	683	0	0	2	TM(1-577) HR(583-679)	TM,HR
352	lpg2826	AVR58_14190	No	Q5ZRQ4	Uncharacterized protein	577	0	0.124783	2	GluAT(5-179+291-393) HR(180-290)
353	lpg2830	AVR58_14210	No	Q5ZRQ0	E3 ubiquitin-protein ligase LubX, EC 2.3.2.27 (Legionella U-box protein) (RING-type E3 ubiquitin transferase LubX)	240	0.891667	0.891667	2	Ubox(10-104) Ubox(105-205)
354	lpg2831	AVR58_14215	No	Q5ZRP9	VipD	615	0.923577	0.923577	2	ExoU(12-27+314-362+405-550) PhosphoLip(28-308+363-404)
355	lpg2832	AVR58_14220	No	Q5ZRP8	Uncharacterized protein	546	0	0	3	ARM(1-275) WGR(276-390) HR(391-539)
356	lpg2844	AVR58_14280	No	Q5ZRN6	Hypothetical histidine-rich protein	361	0	0	1	diso(1-361)	diso
357	lpg2860	AVR58_14360	No	Q5ZRM1	Uncharacterized protein	147	0	0	1	HEPN(1-147)
358	lpg2874	AVR58_14435	No	Q5ZRK7	Uncharacterized protein	294	0	0	1	Ank(1-254)
359	lpg2884	AVR58_14485	No	Q5ZRJ7	Uncharacterized protein	245	0	0	1	TM(1-245)	TM
360	lpg2885	AVR58_14490	No	Q5ZRJ6	Uncharacterized protein	180	0	0	1	TM(1-180)	TM
361	lpg2888	AVR58_14505	No	Q5ZRJ3	Uncharacterized protein	637	0	0	2	HR(1-133) TM(164-577)	TM,HR
362	lpg2907	AVR58_14615	No	Q5ZRH5	Uncharacterized protein	371	0	0	1	Cyspro(61-370)
363	lpg2911	AVR58_14635	No	Q5ZRH1	Serine carboxypeptidase, EC 3.4.16.-	423	0	0.957447	1	ab_hydro(23-423)
364	lpg2912	AVR58_14640	No	Q5ZRH0	Uncharacterized protein	495	0	0	3	New?(1-122) AcylC(123-343) HR(379-495)
365	lpg2936	AVR58_14770	No	Q5ZRE6	Ribosomal RNA small subunit methyltransferase E, EC 2.1.1.193	242	0.995868	0.995868	2	RIFT/PUA(1-79) MetRNAC(80-242)
366	lpg2952	AVR58_14865	No	Q5ZRD0	Uncharacterized protein	347	0	0	2	Cyspro(18-226) HR(227-337)
367	lpg2999	AVR58_15105	No	Q5ZR84	Astacin protease	266	0	0.81203	1	Zinc(25-266)
368	lpg3000	AVR58_15110	No	Q5ZR83	Uncharacterized protein	612	0	0	3	HR(1-244) LPG2148ins(245-336) TM(370-599)
